# Mitochondrial DNA copy number reduction via *in vitro TFAM* knockout remodels the nuclear epigenome and transcriptome

**DOI:** 10.1101/2024.01.29.577835

**Authors:** Julia Nguyen, Phyo W. Win, Tyler Shin Nagano, Elly H. Shin, Charles Newcomb, Dan E. Arking, Christina A. Castellani

**Author notes:** These authors contributed equally to this work and share first authorship (Julia Nguyen, Phyo W. Win). Corresponding author (CC).

## Abstract

Mitochondrial DNA copy number (mtDNA-CN) is associated with several age-related chronic diseases and is a predictor of all-cause mortality. Here, we examine site-specific differential nuclear DNA (nDNA) methylation and differential gene expression resulting from *in vitro* reduction of mtDNA-CN to uncover shared genes and biological pathways mediating the effect of mtDNA-CN on disease. Epigenome and transcriptome profiles were generated for three independent human embryonic kidney (HEK293T) cell lines harbouring a mitochondrial transcription factor A (*TFAM*) heterozygous knockout generated via CRISPR-Cas9, and matched control lines. We identified 4,242 differentially methylated sites, 228 differentially methylated regions, and 179 differentially expressed genes associated with mtDNA-CN. Integrated analysis uncovered 381 Gene-CpG pairs. GABA_A_ receptor genes and related pathways, the neuroactive ligand receptor interaction pathway, ABCD1/2 gene activity, and cell signalling processes were overrepresented, providing insight into the underlying biological mechanisms facilitating these associations. We also report evidence implicating chromatin state regulatory mechanisms as modulators of mtDNA-CN effect on gene expression. We demonstrate that mitochondrial DNA variation signals to the nuclear DNA epigenome and transcriptome and may lead to nuclear remodelling relevant to development, aging, and complex disease.
