## Supplemental Table 2 for "Mitochondrial DNA copy number reduction via *in vitro TFAM* knockout remodels the nuclear epigenome and transcriptome"

Chromosome	Start	End	Width	Strand	No.CpGs	Stouffer	HMFDR	Fisher	Max.diff	Mean.diff	Overlapping.Genes
chr3	44902933	44904059	1127	*	14	4.24E-86	2.21E-09	3.34E-81	0.41	0.30	KIF15, TMEM42, MIR564
chr5	139926773	139927754	982	*	14	6.42E-77	7.52E-10	3.02E-75	0.66	0.45	ANKHD1, ANKHD1-EIF4EBP3, EIF4EBP3, SRA1
chr20	61446962	61448534	1573	*	39	2.17E-79	3.53E-05	1.02E-72	0.48	0.26	COL9A3
chr4	154709378	154711519	2142	*	31	7.15E-59	2.17E-07	1.79E-71	0.38	0.18	SFRP2
chr1	218518317	218520959	2643	*	22	4.89E-71	2.14E-07	5.68E-71	0.73	0.35	TGFB2, RP11-224O19.2
chr10	135049598	135052004	2407	*	36	4.91E-64	1.53E-07	1.56E-69	0.65	0.17	VENTX
chr6	33244752	33246488	1737	*	47	9.90E-60	3.34E-06	8.48E-65	0.61	0.12	B3GALT4
chr3	13589889	13591084	1196	*	14	2.98E-58	1.52E-09	4.54E-61	0.49	0.30	FBLN2
chr7	27190849	27193351	2503	*	15	2.29E-54	7.38E-08	9.46E-58	0.44	0.26	HOXA-AS3, HOXA3, RP1-170O19.22, RP1-170O19.23, HOXA7
chr1	92949337	92950836	1500	*	31	1.14E-49	2.84E-07	9.38E-56	0.50	0.15	GFI1
chr11	76380605	76382794	2190	*	20	5.93E-47	2.72E-09	1.31E-53	0.50	0.22	LRRC32
chr6	33159547	33161589	2043	*	36	6.92E-47	2.57E-06	1.28E-51	0.73	0.22	COL11A2, RXRB
chr6	32811495	32813337	1843	*	45	1.23E-49	1.18E-05	7.50E-51	0.62	0.21	TAPSAR1, PSMB9, PSMB8, TAP1
chr6	1392624	1396193	3570	*	12	3.05E-54	4.78E-07	5.38E-50	0.46	0.29	FOXF2
chr20	43934854	43935551	698	*	12	1.38E-47	1.18E-08	1.25E-49	0.44	0.24	RBPJL, MATN4
chr2	119602018	119603969	1952	*	12	2.90E-47	2.37E-08	1.06E-48	0.59	0.34	EN1
chr2	105471960	105475049	3090	*	11	4.08E-36	1.39E-10	1.87E-48	0.97	0.53	RP11-13J10.1, POU3F3
chr17	46659019	46661069	2051	*	11	1.65E-47	3.29E-09	4.56E-47	0.53	0.28	HOXB-AS3, HOXB3, MIR10A
chr22	27052573	27053934	1362	*	17	2.29E-49	4.71E-07	5.28E-47	0.42	0.28	MIAT
chr16	88716846	88717989	1144	*	16	6.35E-48	4.69E-07	9.39E-47	0.61	0.35	CYBA
chr11	64058152	64060409	2258	*	17	3.43E-43	1.20E-06	1.17E-46	0.76	0.31	KCNK4, RP11-783K16.10
chr20	61050560	61052060	1501	*	25	3.39E-41	1.68E-06	3.64E-46	0.57	0.27	GATA5
chr10	44879465	44881551	2087	*	12	8.19E-44	3.04E-08	4.23E-46	0.53	0.26	CXCL12
chr11	61582763	61584319	1557	*	21	6.64E-47	1.37E-05	1.75E-45	0.70	0.22	FADS2, FADS1
chr17	14206572	14208363	1792	*	14	1.36E-46	7.30E-07	3.38E-45	0.68	0.36	HS3ST3B1, RP11-214O1.2
chr3	10857258	10858504	1247	*	17	3.21E-42	1.19E-07	4.19E-45	0.48	0.22	SLC6A11
chr15	99408636	99409957	1322	*	10	1.77E-47	1.92E-07	6.57E-45	0.62	0.49	IGF1R
chr2	20211771	20213313	1543	*	15	5.71E-42	1.21E-07	9.98E-45	0.47	0.25	MATN3
chr1	47697096	47698976	1881	*	21	2.31E-29	5.11E-07	2.97E-44	0.60	0.23	TAL1
chr1	78955759	78957682	1924	*	15	4.14E-39	3.72E-09	4.71E-44	0.34	0.17	PTGFR
chr7	121943705	121945597	1893	*	19	2.12E-38	5.72E-07	4.19E-43	0.60	0.23	FEZF1-AS1, FEZF1
chr2	98962444	98964436	1993	*	11	4.24E-42	2.21E-08	8.70E-43	0.69	0.40	CNGA3, AC092675.4, AC092675.3
chr1	43612397	43613627	1231	*	10	1.31E-40	3.26E-09	1.25E-42	0.53	0.28	FAM183A
chr6	29594481	29597083	2603	*	18	2.23E-33	5.11E-07	1.36E-42	0.69	0.31	GABBR1
chr14	73956643	73958280	1638	*	12	1.15E-34	5.23E-08	2.33E-42	0.42	0.23	AC005280.1, C14orf169, HEATR4
chr1	40973720	40974934	1215	*	18	9.25E-36	8.09E-08	5.43E-42	0.45	0.22	EXO5, RP11-656D10.3
chr4	185939458	185941601	2144	*	19	3.92E-38	2.53E-07	1.42E-41	0.49	0.26	HELT
chr2	177041887	177043501	1615	*	10	5.94E-38	1.05E-08	8.91E-41	0.49	0.24	AC009336.24, HOXD-AS1
chr22	18592506	18594235	1730	*	15	1.51E-36	3.32E-08	9.46E-41	0.41	0.18	PEX26, TUBA8
chr2	119913996	119916807	2812	*	16	5.40E-37	3.13E-08	1.25E-40	0.79	0.30	C1QL2
chr21	31310508	31312905	2398	*	20	8.78E-36	4.81E-07	1.56E-40	0.63	0.09	GRIK1
chr10	103602939	103604528	1590	*	14	1.83E-35	6.34E-09	1.81E-40	0.58	0.28	KCNIP2
chr7	12609818	12610833	1016	*	15	1.54E-37	1.09E-06	3.32E-40	0.53	0.32	SCIN, AC005281.2
chr5	523430	525440	2011	*	12	9.46E-32	2.42E-09	6.15E-40	0.70	0.36	RP11-310P5.2, SLC9A3
chr7	96651111	96653183	2073	*	14	2.50E-29	1.30E-08	8.79E-40	0.85	0.33	DLX5
chr15	74218217	74219948	1732	*	15	2.42E-38	9.69E-06	1.84E-39	0.47	0.25	LOXL1, LOXL1-AS1
chr6	33180088	33181870	1783	*	20	4.32E-37	1.27E-06	1.96E-39	0.58	0.25	RING1
chr7	27184176	27185732	1557	*	21	1.50E-40	3.82E-06	6.59E-39	0.41	0.21	HOXA-AS3, HOXA3, RP1-170O19.22, HOXA6
chr6	17281015	17282781	1767	*	19	6.86E-42	3.70E-06	1.36E-38	0.57	0.26	RBM24
chr16	67918001	67918965	965	*	12	7.76E-40	2.52E-06	1.37E-38	0.65	0.35	EDC4, CTC-479C5.10, NRN1L
chr12	133463694	133465592	1899	*	32	3.89E-28	1.05E-06	1.90E-38	0.56	0.17	RP11-46H11.12, CHFR
chr14	24837124	24838993	1870	*	19	1.65E-28	8.48E-08	2.55E-38	0.74	0.23	NFATC4
chr17	21278879	21280740	1862	*	13	1.33E-38	1.82E-07	4.71E-38	0.73	0.27	KCNJ12
chr11	65342202	65343929	1728	*	13	9.19E-41	3.00E-06	4.82E-38	0.48	0.27	EHBP1L1
chr15	101418967	101420185	1219	*	16	1.76E-34	1.20E-06	9.29E-38	0.57	0.27	RP11-66B24.8, ALDH1A3
chr5	178017260	178018186	927	*	14	1.28E-36	2.62E-06	1.73E-37	0.51	0.26	COL23A1
chr4	13530094	13531213	1120	*	10	6.98E-35	3.87E-08	3.18E-37	0.51	0.32	NA
chr16	4986076	4987927	1852	*	16	5.57E-35	1.29E-06	1.77E-36	0.75	0.33	PPL
chr7	27281687	27283409	1723	*	19	3.06E-37	1.02E-05	3.78E-36	0.34	0.19	EVX1, EVX1-AS
chr15	96888959	96891476	2518	*	12	4.66E-39	2.24E-06	1.01E-35	0.76	0.52	NA
chr1	172113506	172114857	1352	*	10	4.39E-37	8.68E-07	4.87E-35	0.59	0.36	DNM3, DNM3OS, MIR199A2
chr7	99690806	99691942	1137	*	16	1.81E-38	6.85E-05	3.41E-34	0.24	0.16	MCM7, MIR25, MIR93, MIR106B
chr22	26875404	26876075	672	*	11	3.30E-37	8.41E-07	4.25E-34	0.61	0.38	HPS4
chr13	28394437	28396059	1623	*	11	2.02E-35	5.36E-07	4.99E-34	0.43	0.20	NA
chr10	61468548	61470520	1973	*	14	8.93E-22	3.68E-09	6.03E-34	0.66	0.25	SLC16A9
chr7	27195602	27197239	1638	*	17	9.06E-26	1.03E-07	6.64E-34	0.33	0.11	HOXA7
chr7	101005832	101006963	1132	*	14	5.77E-28	2.14E-07	1.43E-33	0.74	0.28	COL26A1
chr3	149374066	149376042	1977	*	21	1.15E-14	5.02E-11	1.64E-33	0.95	0.23	WWTR1-AS1, WWTR1
chr6	29759947	29761288	1342	*	24	8.95E-27	4.01E-07	1.68E-33	0.55	0.18	HLA-V, HCG4
chr10	1452970	1454848	1879	*	10	1.20E-34	2.31E-07	3.58E-33	0.70	0.31	ADARB2
chr2	14772312	14774311	2000	*	18	4.70E-29	5.00E-07	6.68E-33	0.61	0.23	FAM84A
chr6	169653618	169655308	1691	*	13	9.53E-36	1.19E-05	6.92E-33	0.50	0.28	THBS2
chr6	32820355	32821621	1267	*	37	3.09E-32	5.72E-05	1.06E-32	0.53	0.20	PSMB9, TAP1
chr1	76261799	76262984	1186	*	10	9.54E-35	4.11E-07	2.39E-32	0.47	0.26	MSH4
chr19	49993008	49994372	1365	*	15	7.98E-33	8.69E-06	3.63E-31	0.37	0.16	RPL13A, SNORD32A, SNORD33, SNORD34
chr2	74740561	74741941	1381	*	12	7.86E-30	1.14E-06	6.88E-31	0.52	0.28	TLX2
chr11	2292000	2293665	1666	*	37	1.50E-28	1.85E-06	3.50E-30	0.32	0.08	ASCL2
chr19	8808017	8809360	1344	*	11	2.25E-29	1.92E-07	3.96E-30	0.50	0.27	ACTL9
chr16	731417	732754	1338	*	12	5.74E-33	3.29E-05	8.03E-30	0.35	0.21	STUB1, JMJD8
chr19	19050451	19051747	1297	*	15	1.00E-28	1.91E-06	1.83E-29	0.46	0.21	AC005932.1, HOMER3
chr7	77044873	77046357	1485	*	10	3.45E-26	5.59E-07	2.18E-29	0.79	0.42	RP5-899E9.1, GSAP
chr22	19710163	19712034	1872	*	13	2.91E-26	4.60E-08	5.50E-29	0.63	0.28	SEPT5, GP1BB
chr1	109656145	109657035	891	*	13	3.50E-31	3.16E-06	7.72E-29	0.35	0.20	KIAA1324, C1orf194
chr17	27038186	27039806	1621	*	16	1.29E-21	7.44E-08	8.87E-29	0.71	0.20	PROCA1
chr2	10443632	10445016	1385	*	12	2.11E-30	1.03E-05	1.13E-28	0.61	0.27	HPCAL1
chr6	30067855	30069681	1827	*	17	1.68E-21	4.04E-08	1.66E-28	0.43	0.15	NA
chr10	118608473	118610187	1715	*	18	2.54E-28	2.44E-07	2.19E-28	0.35	0.20	ENO4, RP11-539I5.1
chr2	286830	289390	2561	*	15	4.12E-27	1.74E-06	2.74E-28	0.71	0.22	AC079779.4, FAM150B
chr6	32134865	32136052	1188	*	27	1.12E-26	2.96E-05	3.16E-28	0.21	0.07	PPT2-EGFL8, EGFL8, AGPAT1
chr1	47081524	47082869	1346	*	12	1.27E-30	5.27E-06	3.62E-28	0.73	0.34	MKNK1, MOB3C
chr13	114107554	114108515	962	*	12	6.34E-31	3.95E-05	4.53E-28	0.42	0.23	ADPRHL1
chr15	96896415	96898045	1631	*	11	8.18E-28	1.08E-07	1.21E-27	0.72	0.23	RP11-522B15.3
chr6	33083989	33085063	1075	*	17	5.19E-28	1.72E-06	1.28E-27	0.70	0.35	HLA-DPB2
chr5	110062384	110062837	454	*	12	5.41E-31	1.24E-04	2.27E-27	0.46	0.35	TMEM232
chr3	37034346	37035282	937	*	26	1.14E-31	9.14E-05	2.66E-27	0.47	0.23	MLH1, EPM2AIP1
chr1	50888710	50889836	1127	*	11	1.34E-24	2.46E-06	3.61E-27	0.42	0.18	DMRTA2
chr20	61885448	61886598	1151	*	10	1.48E-26	1.78E-06	7.61E-27	0.54	0.18	NKAIN4
chr13	113622038	113623379	1342	*	13	2.43E-26	1.48E-06	8.31E-27	0.69	0.26	MCF2L, MCF2L-AS1
chr11	87908134	87909062	929	*	11	2.05E-28	3.15E-06	1.03E-26	0.69	0.37	RAB38
chr6	32096331	32097549	1219	*	20	3.71E-25	1.69E-05	1.03E-26	0.59	0.12	FKBPL
chr14	54421010	54422052	1043	*	10	2.97E-28	3.39E-07	1.16E-26	0.60	0.30	BMP4
chr10	99734081	99735202	1122	*	10	6.13E-24	1.63E-06	2.05E-26	0.52	0.25	CRTAC1
chr11	20180336	20182644	2309	*	17	3.21E-26	1.23E-06	2.51E-26	0.69	0.26	DBX1
chr6	166581519	166582585	1067	*	12	9.25E-28	2.71E-05	2.55E-26	0.30	0.15	T
chr10	102987993	102989645	1653	*	21	3.59E-15	1.37E-08	2.57E-26	0.53	0.13	LBX1-AS1, LBX1
chr1	145473005	145474469	1465	*	10	5.25E-24	1.57E-07	2.70E-26	0.57	0.24	ANKRD34A
chr3	13114343	13115406	1064	*	12	8.00E-26	3.65E-06	6.12E-26	0.44	0.18	IQSEC1
chr4	1005201	1007062	1862	*	18	1.93E-11	5.56E-08	6.75E-26	0.48	0.11	FGFRL1
chr1	11751079	11752772	1694	*	12	5.55E-23	1.17E-08	8.76E-26	0.64	0.27	DRAXIN, MAD2L2
chr12	57633980	57635479	1500	*	13	1.96E-25	1.46E-06	1.27E-25	0.46	0.20	NDUFA4L2
chr6	28175283	28176230	948	*	10	5.54E-27	1.60E-06	2.29E-25	0.38	0.13	NA
chr1	28198374	28199456	1083	*	12	5.87E-24	1.37E-05	3.71E-25	0.46	0.23	THEMIS2
chr3	13520256	13521634	1379	*	22	7.28E-17	2.06E-05	3.95E-25	0.42	0.09	HDAC11, HDAC11-AS1
chr14	61788810	61789733	924	*	13	2.38E-26	7.95E-05	4.64E-25	0.55	0.34	PRKCH, RP11-902B17.1
chr4	106066576	106067764	1189	*	15	2.10E-15	3.47E-06	6.69E-25	0.53	0.24	TET2
chr16	1029745	1031205	1461	*	10	6.74E-24	2.42E-07	8.76E-25	0.44	0.20	LMF1, RP11-161M6.2
chr6	106957945	106959601	1657	*	10	1.37E-20	1.66E-08	1.13E-24	0.60	0.31	NA
chr8	95961754	95962463	710	*	12	7.47E-19	1.64E-05	1.13E-24	0.37	0.21	NDUFAF6, RP11-347C18.3
chr2	31360896	31362226	1331	*	16	4.48E-21	1.05E-05	1.51E-24	0.50	0.15	GALNT14
chr15	27111388	27113913	2526	*	30	1.42E-14	2.60E-07	1.92E-24	0.42	0.07	GABRA5, GABRB3
chr16	67977865	67978450	586	*	10	2.88E-27	6.06E-05	1.92E-24	0.23	0.17	LCAT, SLC12A4, CTC-479C5.17
chr6	87646387	87647644	1258	*	17	2.53E-20	1.84E-07	3.08E-24	0.76	0.21	HTR1E
chr7	27213893	27214915	1023	*	14	9.03E-16	6.69E-08	3.46E-24	0.35	0.16	RP1-170O19.20, HOXA10
chr10	73156377	73158072	1696	*	11	3.03E-18	1.36E-06	3.49E-24	0.61	0.24	CDH23
chr16	1967781	1969016	1236	*	11	6.86E-23	7.13E-07	3.91E-24	0.53	0.26	HS3ST6
chr2	56149825	56151179	1355	*	12	3.15E-16	1.09E-07	6.46E-24	0.80	0.27	EFEMP1
chr10	48416391	48417399	1009	*	12	1.18E-24	4.56E-05	8.69E-24	0.28	0.17	GDF2
chr9	117265998	117268044	2047	*	12	1.26E-11	1.09E-09	8.71E-24	0.57	0.17	DFNB31
chr12	49487944	49489337	1394	*	11	4.39E-19	3.07E-07	8.81E-24	0.80	0.32	DHH
chr5	134914371	134915537	1167	*	11	6.16E-22	1.17E-06	9.12E-24	0.40	0.20	CTC-321K16.1, CXCL14
chr2	43454524	43455103	580	*	18	3.48E-20	9.36E-05	1.61E-23	0.40	0.16	THADA
chr11	94277826	94279068	1243	*	10	5.32E-24	1.26E-07	1.90E-23	0.37	0.21	PIWIL4, FUT4, RP11-867G2.8
chr2	74781329	74783039	1711	*	13	4.35E-15	1.44E-08	2.22E-23	0.54	0.19	DOK1, LOXL3
chr6	32947695	32948526	832	*	12	1.02E-22	2.23E-05	2.51E-23	0.48	0.17	BRD2
chr10	99531309	99532410	1102	*	14	1.80E-20	1.67E-05	3.20E-23	0.72	0.21	SFRP5
chr19	8428787	8429614	828	*	10	2.09E-25	1.65E-05	4.06E-23	0.49	0.37	ANGPTL4
chr2	186602764	186604132	1369	*	17	1.06E-19	2.13E-07	4.46E-23	0.54	0.22	FSIP2, AC007966.1
chr2	183731407	183732607	1201	*	11	1.02E-23	2.19E-06	4.46E-23	0.49	0.24	FRZB
chr2	74776282	74777409	1128	*	12	5.14E-23	1.11E-05	7.00E-23	0.36	0.16	DOK1, LOXL3
chr2	45240373	45241620	1248	*	10	7.06E-23	9.07E-07	8.46E-23	0.63	0.27	AC093702.1
chr1	11713540	11714873	1334	*	12	7.94E-23	8.14E-07	1.21E-22	0.44	0.15	FBXO44, FBXO2
chr16	2260770	2261237	468	*	11	1.46E-24	3.12E-05	2.44E-22	0.24	0.14	BRICD5
chr13	113119371	113121280	1910	*	11	1.28E-19	9.94E-07	2.75E-22	0.61	0.23	NA
chr19	57182127	57183492	1366	*	11	1.17E-13	3.23E-07	2.95E-22	0.56	0.08	ZNF835
chrX	10588200	10588738	539	*	10	1.49E-21	1.94E-07	3.01E-22	0.35	0.18	MID1
chr2	25141532	25142391	860	*	11	1.80E-21	4.11E-05	3.03E-22	0.40	0.19	ADCY3
chr6	26284866	26285939	1074	*	11	6.58E-11	9.74E-09	3.58E-22	0.89	0.21	HIST1H4H
chr8	145027741	145028886	1146	*	12	1.40E-22	6.87E-06	3.97E-22	0.58	0.20	PLEC
chr19	38810162	38811036	875	*	11	7.32E-22	1.08E-05	9.08E-22	0.74	0.38	KCNK6
chrX	71792488	71793639	1152	*	14	9.33E-16	1.34E-07	1.09E-21	0.27	0.12	HDAC8
chr19	38924045	38924436	392	*	10	2.45E-20	4.38E-06	2.00E-21	0.59	0.27	RYR1
chr10	130339134	130339927	794	*	13	4.29E-20	3.12E-06	1.10E-20	0.57	0.21	NA
chrX	139587184	139587868	685	*	11	4.85E-20	2.75E-05	1.98E-20	0.54	0.23	SOX3
chr3	123813090	123813596	507	*	11	9.73E-21	3.01E-05	2.14E-20	0.51	0.23	KALRN
chr14	81421297	81422160	864	*	14	1.68E-11	1.03E-06	3.34E-20	0.59	0.19	TSHR, CEP128
chr1	2344699	2345894	1196	*	13	5.47E-16	7.18E-06	4.53E-20	0.66	0.19	PEX10
chr16	31469310	31469983	674	*	10	8.36E-20	2.97E-06	5.81E-20	0.31	0.20	ARMC5, RP11-452L6.5
chr6	142409507	142410235	729	*	11	4.16E-19	7.19E-06	6.20E-20	0.52	0.27	RP11-137J7.2, NMBR
chr11	70048796	70049600	805	*	14	3.94E-09	2.86E-08	7.13E-20	0.71	0.15	FADD
chr10	106399877	106400880	1004	*	10	7.98E-16	2.75E-06	1.00E-19	0.35	0.16	SORCS3
chr15	27215448	27216819	1372	*	15	6.47E-13	1.32E-07	1.23E-19	-0.50	0.06	TVP23BP1, GABRG3
chr12	6492890	6493767	878	*	10	5.67E-19	6.24E-06	1.23E-19	0.30	0.12	LTBR
chr1	179712158	179713349	1192	*	11	9.45E-18	1.27E-05	1.34E-19	0.43	0.19	FAM163A
chr11	62104020	62105635	1616	*	12	1.02E-12	1.07E-08	3.55E-19	0.47	0.14	ASRGL1, RP11-703H8.7
chr2	84742902	84743743	842	*	12	3.34E-18	2.01E-08	3.66E-19	0.72	0.19	DNAH6
chr11	19734107	19736150	2044	*	15	3.81E-11	1.12E-08	4.23E-19	0.71	0.14	NAV2, RP11-359E10.1
chr6	84562677	84563910	1234	*	17	5.30E-13	7.84E-08	4.65E-19	0.44	0.12	RIPPLY2
chr13	31506270	31507139	870	*	12	1.70E-17	2.26E-06	5.49E-19	0.40	0.15	TEX26, TEX26-AS1
chr1	19969990	19970378	389	*	10	9.87E-20	2.85E-05	1.18E-18	0.30	0.14	MINOS1-NBL1, NBL1
chr8	67874250	67875441	1192	*	10	6.67E-17	7.47E-07	1.34E-18	0.53	0.31	TCF24
chr3	148804477	148805294	818	*	21	1.83E-11	6.24E-05	1.74E-18	0.51	0.15	HLTF-AS1
chr12	2800446	2801584	1139	*	10	1.01E-14	3.73E-06	3.50E-18	0.53	0.13	CACNA1C
chr11	130785842	130787523	1682	*	11	1.11E-16	1.70E-08	3.84E-18	0.58	0.06	SNX19
chr6	127840299	127840755	457	*	11	5.43E-18	6.18E-05	1.32E-17	0.53	0.25	C6orf58, SOGA3
chr4	57976171	57977040	870	*	10	8.13E-14	2.11E-06	1.56E-17	0.63	0.20	IGFBP7-AS1, IGFBP7
chr9	136039125	136039706	582	*	10	7.61E-16	8.79E-06	2.28E-17	0.29	0.13	RALGDS, GBGT1
chr6	32164442	32165893	1452	*	16	1.09E-15	4.81E-07	3.14E-17	0.44	0.13	NOTCH4
chr3	46506104	46506864	761	*	14	2.87E-14	1.19E-05	3.89E-17	0.33	0.12	LTF
chr11	12398475	12399109	635	*	11	3.80E-15	2.91E-05	4.89E-17	0.43	0.20	PARVA
chr19	40561759	40562710	952	*	13	5.53E-13	2.48E-07	6.34E-17	0.39	0.12	ZNF780B, AC005614.5
chr5	95768418	95769305	888	*	11	3.97E-12	4.26E-06	1.62E-16	0.54	0.22	CTD-2337A12.1, PCSK1
chr19	19007074	19008052	979	*	10	1.81E-16	2.49E-06	1.93E-16	0.39	0.12	CERS1
chr9	91605494	91606450	957	*	12	2.77E-14	5.23E-06	2.15E-16	0.48	0.21	C9orf47, S1PR3
chr11	8190227	8191093	867	*	10	4.03E-15	1.40E-05	2.36E-16	0.75	0.26	RP11-379P15.1, RIC3
chr11	368351	368712	362	*	12	1.53E-10	3.02E-05	2.50E-16	0.32	0.10	NA
chr5	140501117	140502262	1146	*	15	9.70E-14	1.20E-06	2.75E-16	0.40	0.11	PCDHB4
chr22	50585161	50585538	378	*	10	4.48E-13	1.22E-07	3.00E-16	0.31	0.12	MOV10L1
chr18	44561718	44562918	1201	*	12	1.84E-11	1.30E-07	6.79E-16	0.52	0.13	KATNAL2, TCEB3B
chr6	31548843	31549631	789	*	17	2.64E-09	4.09E-05	7.57E-16	0.55	0.14	LTB
chr6	32064613	32065211	599	*	20	8.30E-12	3.92E-05	8.67E-16	0.43	0.08	TNXB
chr14	100625756	100626645	890	*	11	1.17E-14	3.81E-06	1.03E-15	0.37	0.14	DEGS2
chr19	58661689	58662708	1020	*	10	3.78E-13	3.10E-06	1.42E-15	0.50	0.16	ZNF329
chr15	80189322	80190137	816	*	12	3.76E-10	2.31E-06	1.67E-15	0.44	0.13	MTHFS, ST20-MTHFS
chr11	1891699	1892307	609	*	10	3.94E-13	2.07E-06	1.92E-15	0.32	0.14	LSP1
chr9	124132562	124133556	995	*	12	6.43E-09	3.79E-06	2.18E-15	0.70	0.19	NA
chr17	7486058	7486961	904	*	13	2.37E-10	4.72E-06	8.02E-15	0.65	0.16	MPDU1, AC113189.5
chr11	58911845	58912401	557	*	10	1.59E-08	3.82E-07	1.24E-14	0.64	0.13	FAM111A
chr1	26758228	26759224	997	*	18	1.18E-07	1.04E-08	1.44E-14	0.87	0.12	DHDDS
chr19	18450967	18451444	478	*	13	2.00E-11	2.90E-05	1.60E-14	0.34	0.13	PGPEP1
chr12	58025596	58026592	997	*	10	6.35E-10	1.93E-06	2.62E-14	0.51	0.16	B4GALNT1
chr17	7982510	7983706	1197	*	10	4.42E-11	3.63E-07	3.49E-14	0.38	0.13	AC129492.6, ALOX12B
chr18	56940022	56941473	1452	*	10	6.06E-09	1.41E-06	3.90E-14	0.35	0.12	RAX
chr20	58179025	58180357	1333	*	12	5.16E-08	2.43E-07	6.98E-14	0.42	0.14	PHACTR3
chr12	31078790	31079808	1019	*	14	3.08E-11	2.37E-07	1.15E-13	0.73	0.14	TSPAN11
chr2	223916148	223916912	765	*	11	3.15E-12	1.72E-06	1.25E-13	0.30	0.10	KCNE4
chr12	108522704	108523463	760	*	12	2.69E-07	6.58E-07	2.11E-13	0.47	0.11	WSCD2
chr19	57351791	57352686	896	*	15	2.57E-09	1.67E-05	2.15E-13	0.55	0.11	MIMT1, ZIM2, PEG3
chr18	35146227	35147276	1050	*	18	6.06E-09	2.41E-06	2.67E-13	0.27	0.06	NA
chr14	58332116	58333164	1049	*	11	1.76E-10	2.70E-07	3.06E-13	0.38	0.06	SLC35F4
chr3	62304111	62304629	519	*	13	3.16E-07	3.27E-06	3.84E-13	0.66	0.16	PTPRG-AS1
chr11	2162478	2163808	1331	*	14	7.52E-09	6.29E-08	4.13E-13	0.33	0.05	IGF2-AS, IGF2, INS-IGF2
chr5	161494307	161495748	1442	*	14	1.64E-09	2.11E-07	3.10E-12	0.42	0.09	GABRG2
chr19	15121199	15121596	398	*	11	7.76E-05	9.21E-07	7.50E-12	0.37	0.13	CCDC105, SLC1A6
chr5	161274307	161275253	947	*	13	1.40E-08	3.22E-07	1.20E-11	0.38	0.07	GABRA1
chr3	68981503	68982098	596	*	12	3.04E-09	7.94E-07	2.08E-11	0.58	0.14	FAM19A4
chr20	54579355	54580677	1323	*	10	2.73E-08	8.78E-09	3.59E-11	0.46	0.09	CBLN4
chr15	80695761	80697055	1295	*	12	1.50E-06	1.31E-07	9.07E-11	0.33	0.09	ARNT2, RP11-210M15.2
chr1	50489240	50489827	588	*	14	4.83E-05	6.07E-07	9.28E-11	0.60	0.12	AGBL4
chr7	150497329	150498205	877	*	11	1.06E-07	1.95E-06	2.11E-10	0.26	0.07	TMEM176A, TMEM176B
chr19	14016603	14017192	590	*	14	2.70E-04	4.25E-07	2.75E-10	0.46	0.11	CC2D1A, C19orf57
chr20	3775375	3776748	1374	*	14	4.56E-06	1.22E-07	3.05E-10	0.46	0.10	CDC25B
chr2	32502226	32503219	994	*	14	6.74E-04	1.43E-07	3.92E-10	0.74	0.07	YIPF4
chr15	89147917	89149030	1114	*	12	7.30E-08	3.89E-07	5.83E-10	0.57	0.12	RP11-97O12.2
chr2	30669385	30670304	920	*	12	2.32E-04	1.33E-06	3.63E-09	0.54	0.11	LCLAT1
chr20	52789646	52790733	1088	*	12	3.30E-06	1.56E-08	4.04E-09	0.36	0.10	CYP24A1
chr15	83654517	83655128	612	*	11	4.60E-04	2.84E-07	8.27E-09	0.33	0.05	RP11-382A20.5, FAM103A1, HOMER2
chr8	65491906	65492936	1031	*	12	1.52E-04	2.78E-08	4.41E-08	0.31	0.07	BHLHE22, RP11-21C4.1
chr6	33091242	33092802	1561	*	15	4.24E-04	2.32E-08	1.41E-07	0.80	0.09	HLA-DPB2
