## Supplemental Table 3 for "Mitochondrial DNA copy number reduction via *in vitro TFAM* knockout remodels the nuclear epigenome and transcriptome"

### Sheet: DEG
Ensembl ID	logFC	logCPM	LR	P-Value
ENSG00000145423	-9.93899	3.12878	504.096	1.22139e-111
ENSG00000183783	-6.66688	2.76326	407.866	1.06832e-90
ENSG00000185070	-6.64207	2.20631	335.12	7.37243e-75
ENSG00000183580	-4.96651	3.14589	289.732	5.68715e-65
ENSG00000101986	-3.99071	4.88915	279.378	1.0262e-62
ENSG00000170468	-7.78114	1.67158	267.032	5.033e-60
ENSG00000082175	-6.42846	3.94023	249.955	2.6561e-56
ENSG00000243056	-6.72159	2.33476	224.262	1.06379e-50
ENSG00000137142	-3.02228	3.53589	223.913	1.26756e-50
ENSG00000174482	-6.92435	1.29365	205.567	1.27381e-46
ENSG00000123496	-7.66694	3.18977	186.304	2.03813e-42
ENSG00000147100	-2.37248	6.59119	180.163	4.464e-41
ENSG00000171451	-4.23978	2.5519	178.865	8.57486e-41
ENSG00000262102	-4.23978	2.5519	178.865	8.57486e-41
ENSG00000182533	5.75566	0.386257	167.641	2.4233e-38
ENSG00000112232	-4.80387	1.04818	165.96	5.64504e-38
ENSG00000170962	-4.7087	2.07288	164.692	1.06805e-37
ENSG00000197134	-6.35913	2.59743	162.36	3.45125e-37
ENSG00000163288	-6.95042	0.89439	162.009	4.1174e-37
ENSG00000155966	-4.14714	1.73346	160.667	8.09016e-37
ENSG00000272602	-2.78291	2.9209	153.986	2.3323e-35
ENSG00000185231	5.09999	0.513718	137.72	8.38938e-32
ENSG00000107562	-5.431	0.499562	134.551	4.13937e-31
ENSG00000154188	3.44391	2.73174	130.951	2.53842e-30
ENSG00000060718	-5.80935	2.8017	130.765	2.78669e-30
ENSG00000101134	-5.57971	0.0738257	126.788	2.06752e-29
ENSG00000104267	2.06478	8.20073	112.158	3.29948e-26
ENSG00000112183	-2.79795	1.89336	111.737	4.07909e-26
ENSG00000186088	-4.22255	1.58105	111.69	4.17793e-26
ENSG00000141668	-7.85338	-0.0400108	108.514	2.0736e-25
ENSG00000182912	4.22936	1.30567	108.199	2.43058e-25
ENSG00000196711	2.71609	2.87802	106.694	5.19496e-25
ENSG00000164588	-4.27846	0.916135	105.618	8.94049e-25
ENSG00000187601	-2.366	3.41353	102.483	4.35004e-24
ENSG00000110042	-4.55562	1.37376	101.599	6.79955e-24
ENSG00000020633	-4.77122	1.35479	95.8899	1.21454e-22
ENSG00000172817	-4.30604	0.673677	95.263	1.66701e-22
ENSG00000166922	-3.20976	0.333626	95.0932	1.81628e-22
ENSG00000148798	2.50893	4.93962	94.0678	3.04894e-22
ENSG00000154654	-2.69196	1.613	92.8388	5.67327e-22
ENSG00000178538	3.21919	5.23468	92.1345	8.09802e-22
ENSG00000150551	3.3241	3.60339	91.5249	1.10196e-21
ENSG00000102271	-3.70665	0.864358	90.5112	1.83935e-21
ENSG00000187546	-5.16114	0.0149334	89.9766	2.40997e-21
ENSG00000123572	-6.95509	1.28513	89.5075	3.05483e-21
ENSG00000182674	2.14757	1.93264	86.6796	1.27605e-20
ENSG00000086205	-2.89827	1.9422	79.9267	3.88567e-19
ENSG00000151789	-5.12668	0.00592094	79.8925	3.95339e-19
ENSG00000050628	-3.69463	0.918638	79.7469	4.25588e-19
ENSG00000157064	3.38045	2.29053	78.7938	6.89441e-19
ENSG00000163530	-5.11353	0.87373	77.5757	1.27734e-18
ENSG00000237440	-2.94526	0.453783	75.9576	2.89827e-18
ENSG00000188641	-3.3223	2.31406	75.8216	3.10488e-18
ENSG00000180801	-2.09618	2.59317	75.0039	4.69782e-18
ENSG00000138792	-2.34078	3.24418	73.0578	1.25909e-17
ENSG00000242193	-2.25601	0.831301	72.9128	1.35507e-17
ENSG00000188372	-2.97961	2.08988	72.4561	1.7079e-17
ENSG00000163584	2.77964	6.48429	71.7468	2.44661e-17
ENSG00000163285	-9.66702	1.62639	71.6294	2.59663e-17
ENSG00000242599	-5.49421	-0.643665	71.0298	3.51879e-17
ENSG00000166415	-4.73904	5.13579	70.9061	3.74643e-17
ENSG00000130234	4.22712	0.30433	70.6433	4.28024e-17
ENSG00000154274	-3.56527	0.513531	69.7448	6.74971e-17
ENSG00000167232	-2.9761	3.94712	68.2621	1.43147e-16
ENSG00000198346	2.8583	2.04074	67.7664	1.84057e-16
ENSG00000125845	-3.18474	5.6347	67.5575	2.04631e-16
ENSG00000166206	-3.79915	0.991943	66.3508	3.774e-16
ENSG00000119411	3.0028	0.911359	65.6909	5.275e-16
ENSG00000111331	-3.88301	2.84865	65.0288	7.38129e-16
ENSG00000167766	-3.47972	2.60249	64.7	8.72163e-16
ENSG00000174332	-2.52434	0.669712	64.6085	9.136e-16
ENSG00000184515	-3.74387	3.0757	63.3303	1.74797e-15
ENSG00000135926	-2.10927	2.61933	62.9617	2.1077e-15
ENSG00000196569	-2.43623	3.47832	62.0737	3.30838e-15
ENSG00000131668	-2.51293	3.74758	61.6432	4.11685e-15
ENSG00000106536	-2.79464	0.252398	60.9702	5.79463e-15
ENSG00000136531	-2.923	1.85742	59.3741	1.30373e-14
ENSG00000102007	-2.12874	2.60581	58.8971	1.66133e-14
ENSG00000213401	-5.30673	-0.21239	57.2093	3.91804e-14
ENSG00000118640	3.44668	4.19605	56.4053	5.89702e-14
ENSG00000198930	-3.9512	3.43973	55.991	7.2805e-14
ENSG00000184709	4.41862	-0.517867	55.8353	7.8802e-14
ENSG00000219435	-2.93128	-0.182882	55.1483	1.11772e-13
ENSG00000204745	2.03185	1.92327	54.9485	1.23732e-13
ENSG00000124249	-3.40985	-0.308441	54.3701	1.6607e-13
ENSG00000162374	-3.63521	-0.458145	54.1832	1.8264e-13
ENSG00000170421	2.10181	3.27275	53.9638	2.04221e-13
ENSG00000176399	-3.42766	2.47365	51.4806	7.2308e-13
ENSG00000187398	-3.99867	0.182366	51.2986	7.9334e-13
ENSG00000259803	-2.48308	1.54459	50.5535	1.15961e-12
ENSG00000078596	-3.23011	2.2674	50.4186	1.24209e-12
ENSG00000179542	-7.11258	0.589643	49.8349	1.6724e-12
ENSG00000137261	3.0267	-0.119125	49.0968	2.43636e-12
ENSG00000179915	-4.67718	1.57781	47.9768	4.31299e-12
ENSG00000185002	2.1429	0.682846	47.4172	5.73763e-12
ENSG00000149573	4.28541	2.06836	47.2815	6.14896e-12
ENSG00000173208	-2.4106	1.91384	46.8869	7.52026e-12
ENSG00000162551	-2.06273	2.41941	45.7106	1.37078e-11
ENSG00000162722	-2.3225	2.74233	45.6494	1.41432e-11
ENSG00000165164	-3.04786	-0.453672	45.3647	1.63557e-11
ENSG00000140015	-2.90697	-0.203938	45.043	1.9276e-11
ENSG00000177519	2.05379	2.39513	44.9005	2.07304e-11
ENSG00000176788	-2.39491	5.25921	44.7657	2.22076e-11
ENSG00000105278	-2.20852	0.578991	44.2682	2.86323e-11
ENSG00000197496	-2.41555	3.49371	43.8274	3.58647e-11
ENSG00000152578	-2.82143	-0.526036	43.7252	3.77871e-11
ENSG00000159761	-2.40954	0.438559	43.2184	4.89574e-11
ENSG00000169252	-2.02508	2.21072	42.9609	5.58452e-11
ENSG00000145428	-4.87896	1.09764	42.2933	7.85608e-11
ENSG00000148942	-2.73683	1.32444	42.1949	8.26141e-11
ENSG00000167157	-2.16371	0.676516	41.4723	1.19554e-10
ENSG00000101871	-2.87806	7.42311	41.4402	1.21532e-10
ENSG00000138744	-2.36406	2.07943	41.1559	1.40556e-10
ENSG00000253953	-2.62851	0.510391	40.8493	1.64433e-10
ENSG00000186479	-2.98261	0.713719	40.4596	2.00729e-10
ENSG00000173210	-2.05835	1.32035	39.8338	2.76518e-10
ENSG00000108576	2.27726	0.850707	39.4747	3.32342e-10
ENSG00000119715	2.86632	1.34551	39.1408	3.94326e-10
ENSG00000124749	-2.31655	1.53325	38.7375	4.84802e-10
ENSG00000110777	-2.10963	1.10545	38.5337	5.38154e-10
ENSG00000273045	3.35771	-0.366016	38.2345	6.27326e-10
ENSG00000102290	-3.06693	-0.538844	37.7248	8.14619e-10
ENSG00000229676	-3.97877	2.34059	37.306	1.00974e-09
ENSG00000137691	-2.69446	2.30223	37.211	1.06012e-09
ENSG00000163421	2.52887	1.01349	36.9318	1.22335e-09
ENSG00000136167	6.19599	6.94397	36.6488	1.41446e-09
ENSG00000051523	-6.40175	2.1223	36.5138	1.5159e-09
ENSG00000166250	-2.87975	1.56922	36.4246	1.58688e-09
ENSG00000162444	-3.83683	2.29832	36.2152	1.76691e-09
ENSG00000166961	-3.50862	-0.0986864	34.8373	3.58447e-09
ENSG00000148935	-2.86682	0.443607	34.7561	3.73715e-09
ENSG00000058404	2.54505	1.69521	34.6384	3.96995e-09
ENSG00000188580	2.19436	0.179925	33.9819	5.5627e-09
ENSG00000181031	-2.26565	0.00771572	32.9801	9.3105e-09
ENSG00000160539	-2.50748	2.37461	32.9047	9.67904e-09
ENSG00000007264	2.08567	3.98073	32.8883	9.76088e-09
ENSG00000101230	2.04562	1.33385	32.8651	9.87794e-09
ENSG00000197721	2.28423	-0.269082	32.6997	1.07554e-08
ENSG00000213433	-2.30218	-0.0428357	32.6816	1.08561e-08
ENSG00000188095	-2.01597	1.09301	32.6803	1.08635e-08
ENSG00000102678	2.48314	1.87526	31.7538	1.75008e-08
ENSG00000196172	-2.11454	3.3855	31.4836	2.01129e-08
ENSG00000105750	-2.39351	1.90587	31.4005	2.09924e-08
ENSG00000102287	-2.46245	0.903747	30.6809	3.04144e-08
ENSG00000100889	-3.00591	6.04816	30.0496	4.21135e-08
ENSG00000101017	-2.02755	2.83947	29.9194	4.50383e-08
ENSG00000154162	-2.42597	2.75761	29.7369	4.94833e-08
ENSG00000111674	2.00699	1.76675	29.2496	6.36301e-08
ENSG00000111432	-2.32727	2.07038	28.9757	7.32911e-08
ENSG00000179083	-4.79426	0.610932	28.8802	7.6998e-08
ENSG00000187955	3.02951	3.91833	28.5033	9.354e-08
ENSG00000112333	-3.49932	0.292331	28.3047	1.03646e-07
ENSG00000158089	-2.43076	3.31026	28.0887	1.15878e-07
ENSG00000160229	-2.01679	0.0331129	27.5763	1.51014e-07
ENSG00000161860	-2.4954	2.16349	27.2957	1.74602e-07
ENSG00000125462	-2.07507	0.787667	26.9094	2.13218e-07
ENSG00000269028	-2.09419	10.3531	26.8878	2.15613e-07
ENSG00000136960	2.15426	3.77188	26.7168	2.35565e-07
ENSG00000178498	2.396	1.72551	26.4613	2.68871e-07
ENSG00000123453	-2.42455	0.111006	25.9185	3.56145e-07
ENSG00000163053	-3.46664	3.79977	25.7987	3.78935e-07
ENSG00000102195	2.31904	3.774	25.7874	3.81177e-07
ENSG00000105699	3.35607	4.1309	25.6539	4.08471e-07
ENSG00000255823	-2.1314	7.87982	25.5688	4.26888e-07
ENSG00000126950	-2.37192	2.35595	25.1157	5.39903e-07
ENSG00000271043	-2.26121	4.19737	24.6938	6.72014e-07
ENSG00000107165	-3.00679	1.59134	24.5183	7.36063e-07
ENSG00000077935	-2.43358	0.639151	24.0167	9.55026e-07
ENSG00000185053	-3.02899	0.353066	23.7529	1.0953e-06
ENSG00000105371	-2.00924	0.631783	23.4997	1.24934e-06
ENSG00000145526	-2.17651	0.59393	23.4173	1.30402e-06
ENSG00000106804	-2.99712	2.36082	23.2889	1.39402e-06
ENSG00000050767	-2.06907	1.65096	23.1484	1.49965e-06
ENSG00000143382	-2.22199	1.54418	23.0702	1.56192e-06
ENSG00000162365	2.14358	0.229392	23.0294	1.59544e-06
ENSG00000139410	-2.07226	2.06799	23.0265	1.59785e-06
ENSG00000166446	-2.11746	3.74832	22.5937	2.00145e-06
ENSG00000104332	-2.6766	4.64522	22.4251	2.18504e-06
ENSG00000144642	-2.36849	1.77003	22.2928	2.34088e-06
