## Supplemental Table 4 for "Mitochondrial DNA copy number reduction via *in vitro TFAM* knockout remodels the nuclear epigenome and transcriptome"

Probe	GeneID	Symbol	Distance	Sides	Raw.p	FDR	log2FC_Experiment.vs.Control	Experiment.vs.Control.diff.pvalue
cg06015329	ENSG00000104267	CA2	244375	L1	0.002537	0.002716	-5759.473333	3.40E-10
cg01059952	ENSG00000104267	CA2	-986469	L1	0.002537	0.002716	-5759.473333	3.40E-10
cg19763925	ENSG00000178538	CA8	-401404	L1	0.002537	0.002716	-975.507083	1.26E-09
cg24998197	ENSG00000178538	CA8	902330	L1	0.002537	0.002716	-975.507083	1.26E-09
cg11135011	ENSG00000154654	NCAM2	0	L1	0.002537	0.002563	77.542803	1.81E-07
cg11471619	ENSG00000154654	NCAM2	0	L1	0.002537	0.002563	77.542803	1.81E-07
cg19426693	ENSG00000154654	NCAM2	0	L1	0.002537	0.002563	77.542803	1.81E-07
cg02954666	ENSG00000154654	NCAM2	-69198	L1	0.002537	0.002563	77.542803	1.81E-07
cg24429555	ENSG00000154654	NCAM2	-143767	L1	0.002537	0.002563	77.542803	1.81E-07
cg24414238	ENSG00000154654	NCAM2	-145291	L1	0.002537	0.002563	77.542803	1.81E-07
cg09614626	ENSG00000154654	NCAM2	195630	L1	0.002537	0.002563	77.542803	1.81E-07
cg10927034	ENSG00000154654	NCAM2	259063	L1	0.002537	0.002563	77.542803	1.81E-07
cg17020971	ENSG00000154654	NCAM2	-354430	L1	0.002537	0.002563	77.542803	1.81E-07
cg13292958	ENSG00000154654	NCAM2	-475789	L1	0.002537	0.002563	77.542803	1.81E-07
cg15966441	ENSG00000154654	NCAM2	641315	L1	0.002537	0.002563	77.542803	1.81E-07
cg11632799	ENSG00000154654	NCAM2	641558	L1	0.002537	0.002563	77.542803	1.81E-07
cg10236275	ENSG00000154654	NCAM2	643105	L1	0.002537	0.002563	77.542803	1.81E-07
cg21752667	ENSG00000154654	NCAM2	739167	L1	0.002537	0.002563	77.542803	1.81E-07
cg09866576	ENSG00000154654	NCAM2	739944	L1	0.002537	0.002563	77.542803	1.81E-07
cg22289581	ENSG00000166250	CLMP	92806	L1	0.002537	0.002563	77.660578	2.91E-07
cg08603817	ENSG00000166250	CLMP	-108730	L1	0.002537	0.002563	77.660578	2.91E-07
cg08706575	ENSG00000166250	CLMP	417126	L1	0.002537	0.002563	77.660578	2.91E-07
cg13123165	ENSG00000166250	CLMP	836797	L1	0.002537	0.002563	77.660578	2.91E-07
cg17681256	ENSG00000166250	CLMP	874355	L1	0.002537	0.002563	77.660578	2.91E-07
cg24292312	ENSG00000182533	CAV3	310365	L1	0.002204	0.002716	-38.166667	9.72E-07
cg22956060	ENSG00000182533	CAV3	-406254	L1	0.002204	0.002716	-38.166667	9.72E-07
cg21386647	ENSG00000182533	CAV3	-406400	L1	0.002204	0.002716	-38.166667	9.72E-07
cg00310100	ENSG00000182533	CAV3	-713553	L1	0.002204	0.002716	-38.166667	9.72E-07
cg13269443	ENSG00000182533	CAV3	768943	L1	0.002204	0.002716	-38.166667	9.72E-07
cg17137426	ENSG00000166922	SCG5	-91135	L1	0.002537	0.002563	32.983293	1.10E-06
cg09347959	ENSG00000166922	SCG5	-370971	L1	0.002537	0.002563	32.983293	1.10E-06
cg21177494	ENSG00000166922	SCG5	-408392	L1	0.002537	0.002563	32.983293	1.10E-06
cg22404117	ENSG00000126950	TMEM35	-2096	L1	0.002537	0.002563	123.666667	1.72E-06
cg18632412	ENSG00000126950	TMEM35	-251997	L1	0.002537	0.002563	123.666667	1.72E-06
cg22527050	ENSG00000126950	TMEM35	-294341	L1	0.002537	0.002563	123.666667	1.72E-06
cg01537968	ENSG00000126950	TMEM35	346670	L1	0.002537	0.002563	123.666667	1.72E-06
cg14940223	ENSG00000126950	TMEM35	-526764	L1	0.002537	0.002563	123.666667	1.72E-06
cg02019635	ENSG00000126950	TMEM35	-794345	L2	0.002537	0.002563	123.666667	1.72E-06
cg20083442	ENSG00000182674	KCNB2	0	L1	0.002461	0.002716	-74.500000	2.22E-06
cg26961166	ENSG00000182674	KCNB2	0	L1	0.002461	0.002716	-74.500000	2.22E-06
cg27039662	ENSG00000182674	KCNB2	285928	L1	0.002461	0.002716	-74.500000	2.22E-06
cg16587952	ENSG00000182674	KCNB2	286100	L1	0.002461	0.002716	-74.500000	2.22E-06
cg10842557	ENSG00000182674	KCNB2	625112	L1	0.002461	0.002716	-74.500000	2.22E-06
cg15110481	ENSG00000150551	LYPD1	-848333	L1	0.002537	0.002716	-319.083283	2.76E-06
cg25533423	ENSG00000171451	DSEL	0	L1	0.002537	0.002563	180.986803	7.10E-06
cg23294181	ENSG00000171451	DSEL	-7674	L1	0.002537	0.002563	180.986803	7.10E-06
cg06153245	ENSG00000171451	DSEL	42222	L1	0.002537	0.002563	180.986803	7.10E-06
cg19106029	ENSG00000171451	DSEL	-75258	L1	0.002537	0.002563	180.986803	7.10E-06
cg24624696	ENSG00000171451	DSEL	-80558	L1	0.002537	0.002563	180.986803	7.10E-06
cg16347583	ENSG00000171451	DSEL	-152418	L1	0.002537	0.002563	180.986803	7.10E-06
cg23706537	ENSG00000171451	DSEL	-153250	L1	0.002537	0.002563	180.986803	7.10E-06
cg20211533	ENSG00000171451	DSEL	204384	L1	0.002537	0.002563	180.986803	7.10E-06
cg01043827	ENSG00000171451	DSEL	225625	L1	0.002537	0.002563	180.986803	7.10E-06
cg17096647	ENSG00000171451	DSEL	240297	L1	0.002537	0.002563	180.986803	7.10E-06
cg06499112	ENSG00000171451	DSEL	306868	L1	0.002537	0.002563	180.986803	7.10E-06
cg14835303	ENSG00000171451	DSEL	435423	L1	0.002537	0.002563	180.986803	7.10E-06
cg13581795	ENSG00000171451	DSEL	516515	L1	0.002537	0.002563	180.986803	7.10E-06
cg15792929	ENSG00000171451	DSEL	-542991	L1	0.002537	0.002563	180.986803	7.10E-06
cg21220092	ENSG00000171451	DSEL	561051	L1	0.002537	0.002563	180.986803	7.10E-06
cg01203103	ENSG00000171451	DSEL	-569316	L1	0.002537	0.002563	180.986803	7.10E-06
cg26338399	ENSG00000171451	DSEL	582651	L1	0.002537	0.002563	180.986803	7.10E-06
cg19024588	ENSG00000171451	DSEL	-629298	L1	0.002537	0.002563	180.986803	7.10E-06
cg23090258	ENSG00000171451	DSEL	-655400	L1	0.002537	0.002563	180.986803	7.10E-06
cg03930826	ENSG00000171451	DSEL	-655836	L1	0.002537	0.002563	180.986803	7.10E-06
cg08997594	ENSG00000171451	DSEL	-715838	L1	0.002537	0.002563	180.986803	7.10E-06
cg02110903	ENSG00000171451	DSEL	-783182	L1	0.002537	0.002563	180.986803	7.10E-06
cg05135409	ENSG00000171451	DSEL	823454	L1	0.002537	0.002563	180.986803	7.10E-06
cg09095206	ENSG00000171451	DSEL	852060	L1	0.002537	0.002563	180.986803	7.10E-06
cg09319906	ENSG00000171451	DSEL	-877041	L1	0.002537	0.002563	180.986803	7.10E-06
cg16255692	ENSG00000171451	DSEL	-888709	L1	0.002537	0.002563	180.986803	7.10E-06
cg17268129	ENSG00000171451	DSEL	907397	L1	0.002537	0.002563	180.986803	7.10E-06
cg25522087	ENSG00000171451	DSEL	-909858	L1	0.002537	0.002563	180.986803	7.10E-06
cg12566464	ENSG00000171451	DSEL	-915737	L1	0.002537	0.002563	180.986803	7.10E-06
cg13358328	ENSG00000171451	DSEL	939736	L1	0.002537	0.002563	180.986803	7.10E-06
cg03808324	ENSG00000171451	DSEL	957869	L1	0.002537	0.002563	180.986803	7.10E-06
cg12478545	ENSG00000171451	DSEL	-971206	L1	0.002537	0.002563	180.986803	7.10E-06
cg15922990	ENSG00000185070	FLRT2	0	L1	0.002461	0.002563	157.615667	1.26E-05
cg16324934	ENSG00000185070	FLRT2	0	L1	0.002461	0.002563	157.615667	1.26E-05
cg12223091	ENSG00000185070	FLRT2	2772	L1	0.002461	0.002563	157.615667	1.26E-05
cg09435541	ENSG00000185070	FLRT2	89862	L1	0.002461	0.002563	157.615667	1.26E-05
cg03480299	ENSG00000185070	FLRT2	115178	L1	0.002461	0.002563	157.615667	1.26E-05
cg16759787	ENSG00000185070	FLRT2	328753	L1	0.002461	0.002563	157.615667	1.26E-05
cg08836298	ENSG00000101871	MID1	0	L1	0.002537	0.002563	4757.297667	1.42E-05
cg12071142	ENSG00000101871	MID1	0	L1	0.002537	0.002563	4757.297667	1.42E-05
cg15635780	ENSG00000101871	MID1	286972	L1	0.002537	0.002563	4757.297667	1.42E-05
cg08945297	ENSG00000101871	MID1	305755	L1	0.002537	0.002563	4757.297667	1.42E-05
cg01441171	ENSG00000101871	MID1	478142	L1	0.002537	0.002563	4757.297667	1.42E-05
cg20020062	ENSG00000101871	MID1	532887	L1	0.002537	0.002563	4757.297667	1.42E-05
cg16087038	ENSG00000101871	MID1	569329	L1	0.002537	0.002563	4757.297667	1.42E-05
cg23722529	ENSG00000101871	MID1	-593724	L1	0.002537	0.002563	4757.297667	1.42E-05
cg10910730	ENSG00000101871	MID1	-645441	L1	0.002537	0.002563	4757.297667	1.42E-05
cg09665351	ENSG00000101871	MID1	658065	L1	0.002537	0.002563	4757.297667	1.42E-05
cg18036967	ENSG00000101871	MID1	-831851	L1	0.002537	0.002563	4757.297667	1.42E-05
cg08076261	ENSG00000101871	MID1	866899	L1	0.002537	0.002563	4757.297667	1.42E-05
cg13534394	ENSG00000112183	RBM24	871297	L1	0.002537	0.002563	97.604102	1.61E-05
cg15411441	ENSG00000237440	ZNF737	452988	L1	0.002537	0.002563	34.413387	1.68E-05
cg02101581	ENSG00000237440	ZNF737	-575845	L3	0.002537	0.002563	34.413387	1.68E-05
cg00837947	ENSG00000157064	NMNAT2	658822	L1	0.002537	0.002716	-127.832640	1.84E-05
cg04550644	ENSG00000137142	IGFBPL1	52893	L1	0.002537	0.002563	325.666667	2.14E-05
cg13219226	ENSG00000137142	IGFBPL1	503776	L1	0.002537	0.002563	325.666667	2.14E-05
cg06588230	ENSG00000152578	GRIA4	0	L1	0.002537	0.002563	15.534283	2.29E-05
cg12651122	ENSG00000152578	GRIA4	77538	L1	0.002537	0.002563	15.534283	2.29E-05
cg24126903	ENSG00000152578	GRIA4	-267085	L1	0.002537	0.002563	15.534283	2.29E-05
cg16000948	ENSG00000152578	GRIA4	-414238	L1	0.002537	0.002563	15.534283	2.29E-05
cg09641170	ENSG00000152578	GRIA4	420193	L1	0.002537	0.002563	15.534283	2.29E-05
cg20120939	ENSG00000152578	GRIA4	470188	L1	0.002537	0.002563	15.534283	2.29E-05
cg03465894	ENSG00000152578	GRIA4	-489491	L1	0.002537	0.002563	15.534283	2.29E-05
cg26488544	ENSG00000152578	GRIA4	-498777	L1	0.002537	0.002563	15.534283	2.29E-05
cg13128596	ENSG00000152578	GRIA4	640861	L1	0.002537	0.002563	15.534283	2.29E-05
cg12040314	ENSG00000152578	GRIA4	718763	L1	0.002537	0.002563	15.534283	2.29E-05
cg18513820	ENSG00000152578	GRIA4	730297	R1	0.002537	0.002563	15.534283	2.29E-05
cg15361111	ENSG00000152578	GRIA4	757003	R1	0.002537	0.002563	15.534283	2.29E-05
cg13162518	ENSG00000152578	GRIA4	785594	R1	0.002537	0.002563	15.534283	2.29E-05
cg02083707	ENSG00000152578	GRIA4	826595	R1	0.002537	0.002563	15.534283	2.29E-05
cg10943232	ENSG00000152578	GRIA4	838059	R1	0.002537	0.002563	15.534283	2.29E-05
cg16969025	ENSG00000152578	GRIA4	859469	R1	0.002537	0.002563	15.534283	2.29E-05
cg06640991	ENSG00000152578	GRIA4	904200	R1	0.002537	0.002563	15.534283	2.29E-05
cg12755319	ENSG00000152578	GRIA4	915472	R1	0.002537	0.002563	15.534283	2.29E-05
cg27065627	ENSG00000182912	C21orf90	-110658	L1	0.002537	0.002716	-68.755932	2.69E-05
cg09800026	ENSG00000182912	C21orf90	274835	L1	0.002537	0.002716	-68.755932	2.69E-05
cg22112736	ENSG00000182912	C21orf90	-315961	L1	0.002537	0.002716	-68.755932	2.69E-05
cg08342736	ENSG00000182912	C21orf90	-685310	L1	0.002537	0.002716	-68.755932	2.69E-05
cg22978940	ENSG00000182912	C21orf90	-952774	L1	0.002537	0.002716	-68.755932	2.69E-05
cg15706156	ENSG00000198930	CSAG1	96698	R2	0.002537	0.002563	332.343254	2.93E-05
cg19514407	ENSG00000198930	CSAG1	-114351	L1	0.002537	0.002563	332.343254	2.93E-05
cg15373098	ENSG00000198930	CSAG1	-157186	L1	0.002537	0.002563	332.343254	2.93E-05
cg01022618	ENSG00000198930	CSAG1	-201314	L1	0.002537	0.002563	332.343254	2.93E-05
cg05365121	ENSG00000198930	CSAG1	-690478	L2	0.002537	0.002563	332.343254	2.93E-05
cg00207916	ENSG00000198930	CSAG1	-757132	L2	0.002537	0.002563	332.343254	2.93E-05
cg24324483	ENSG00000198930	CSAG1	-966767	L2	0.002537	0.002563	332.343254	2.93E-05
cg02175321	ENSG00000170962	PDGFD	0	L1	0.002499	0.002563	133.549412	3.12E-05
cg04142010	ENSG00000170962	PDGFD	0	L1	0.002499	0.002563	133.549412	3.12E-05
cg04813876	ENSG00000170962	PDGFD	0	L1	0.002499	0.002563	133.549412	3.12E-05
cg04922066	ENSG00000170962	PDGFD	0	L1	0.002499	0.002563	133.549412	3.12E-05
cg05773408	ENSG00000170962	PDGFD	0	L1	0.002499	0.002563	133.549412	3.12E-05
cg07748540	ENSG00000170962	PDGFD	0	L1	0.002499	0.002563	133.549412	3.12E-05
cg08961985	ENSG00000170962	PDGFD	0	L1	0.002499	0.002563	133.549412	3.12E-05
cg11692488	ENSG00000170962	PDGFD	0	L1	0.002499	0.002563	133.549412	3.12E-05
cg16296614	ENSG00000170962	PDGFD	0	L1	0.002499	0.002563	133.549412	3.12E-05
cg17323171	ENSG00000170962	PDGFD	0	L1	0.002499	0.002563	133.549412	3.12E-05
cg18740899	ENSG00000170962	PDGFD	0	L1	0.002499	0.002563	133.549412	3.12E-05
cg23663999	ENSG00000170962	PDGFD	0	L1	0.002499	0.002563	133.549412	3.12E-05
cg00917416	ENSG00000170962	PDGFD	9053	L1	0.002499	0.002563	133.549412	3.12E-05
cg03331935	ENSG00000170962	PDGFD	11638	L1	0.002499	0.002563	133.549412	3.12E-05
cg23997436	ENSG00000170962	PDGFD	11800	L1	0.002499	0.002563	133.549412	3.12E-05
cg07347746	ENSG00000170962	PDGFD	35330	L1	0.002499	0.002563	133.549412	3.12E-05
cg04139874	ENSG00000170962	PDGFD	43409	L1	0.002499	0.002563	133.549412	3.12E-05
cg07528940	ENSG00000170962	PDGFD	62125	L1	0.002499	0.002563	133.549412	3.12E-05
cg03125975	ENSG00000170962	PDGFD	-93691	L1	0.002499	0.002563	133.549412	3.12E-05
cg17831511	ENSG00000170962	PDGFD	100854	L1	0.002499	0.002563	133.549412	3.12E-05
cg07821720	ENSG00000170962	PDGFD	-163702	L1	0.002499	0.002563	133.549412	3.12E-05
cg05207304	ENSG00000170962	PDGFD	-357774	L1	0.002499	0.002563	133.549412	3.12E-05
cg03935729	ENSG00000170962	PDGFD	-370090	L1	0.002499	0.002563	133.549412	3.12E-05
cg12755319	ENSG00000170962	PDGFD	-530139	L1	0.002499	0.002563	133.549412	3.12E-05
cg06640991	ENSG00000170962	PDGFD	-541411	L1	0.002499	0.002563	133.549412	3.12E-05
cg16969025	ENSG00000170962	PDGFD	-586142	L1	0.002499	0.002563	133.549412	3.12E-05
cg10943232	ENSG00000170962	PDGFD	-607552	L1	0.002499	0.002563	133.549412	3.12E-05
cg02083707	ENSG00000170962	PDGFD	-619016	L1	0.002499	0.002563	133.549412	3.12E-05
cg13162518	ENSG00000170962	PDGFD	-660017	L1	0.002499	0.002563	133.549412	3.12E-05
cg15361111	ENSG00000170962	PDGFD	-688608	L1	0.002499	0.002563	133.549412	3.12E-05
cg18513820	ENSG00000170962	PDGFD	-715314	L1	0.002499	0.002563	133.549412	3.12E-05
cg12040314	ENSG00000170962	PDGFD	-726848	L2	0.002499	0.002563	133.549412	3.12E-05
cg13128596	ENSG00000170962	PDGFD	-804750	L2	0.002499	0.002563	133.549412	3.12E-05
cg20120939	ENSG00000170962	PDGFD	-975423	L2	0.002499	0.002563	133.549412	3.12E-05
cg22015302	ENSG00000183783	KCTD8	0	L1	0.002461	0.002563	234.838167	3.59E-05
cg15297028	ENSG00000183783	KCTD8	330773	L1	0.002461	0.002563	234.838167	3.59E-05
cg24435966	ENSG00000183783	KCTD8	833493	L1	0.002461	0.002563	234.838167	3.59E-05
cg13830007	ENSG00000165164	CXorf22	-675767	L1	0.002423	0.002563	17.215567	3.91E-05
cg05774801	ENSG00000145423	SFRP2	0	L1	0.001832	0.002563	308.833333	4.84E-05
cg05164933	ENSG00000145423	SFRP2	-145	L1	0.001832	0.002563	308.833333	4.84E-05
cg23121156	ENSG00000145423	SFRP2	-148	L1	0.001832	0.002563	308.833333	4.84E-05
cg15974487	ENSG00000145423	SFRP2	817430	R1	0.001832	0.002563	308.833333	4.84E-05
cg05160592	ENSG00000145423	SFRP2	-820974	L1	0.001832	0.002563	308.833333	4.84E-05
cg09689478	ENSG00000145423	SFRP2	894424	R1	0.001832	0.002563	308.833333	4.84E-05
cg20253259	ENSG00000108576	SLC6A4	-572972	L1	0.002537	0.002716	-35.547867	6.27E-05
cg05031854	ENSG00000170468	AC005280.1	0	L1	0.002133	0.002563	108.666667	9.89E-05
cg04508532	ENSG00000170468	AC005280.1	16	L1	0.002133	0.002563	108.666667	9.89E-05
cg08311250	ENSG00000170468	AC005280.1	183	L1	0.002133	0.002563	108.666667	9.89E-05
cg06842537	ENSG00000170468	AC005280.1	191	L1	0.002133	0.002563	108.666667	9.89E-05
cg07122798	ENSG00000170468	AC005280.1	-16049	L1	0.002133	0.002563	108.666667	9.89E-05
cg18107818	ENSG00000170468	AC005280.1	-140415	L1	0.002133	0.002563	108.666667	9.89E-05
cg15079605	ENSG00000170468	AC005280.1	253564	L1	0.002133	0.002563	108.666667	9.89E-05
cg26149887	ENSG00000101986	ABCD1	0	L1	0.002537	0.002563	947.494267	1.10E-04
cg24324483	ENSG00000101986	ABCD1	114035	L1	0.002537	0.002563	947.494267	1.10E-04
cg00207916	ENSG00000101986	ABCD1	323670	L1	0.002537	0.002563	947.494267	1.10E-04
cg01083397	ENSG00000101986	ABCD1	-352773	L1	0.002537	0.002563	947.494267	1.10E-04
cg05365121	ENSG00000101986	ABCD1	390324	L1	0.002537	0.002563	947.494267	1.10E-04
cg20844535	ENSG00000101986	ABCD1	-697129	L1	0.002537	0.002563	947.494267	1.10E-04
cg01022618	ENSG00000101986	ABCD1	879488	R1	0.002537	0.002563	947.494267	1.10E-04
cg15373098	ENSG00000101986	ABCD1	923616	R1	0.002537	0.002563	947.494267	1.10E-04
cg19514407	ENSG00000101986	ABCD1	966451	R1	0.002537	0.002563	947.494267	1.10E-04
cg19749975	ENSG00000050628	PTGER3	-34071	L1	0.002537	0.002563	53.330987	1.19E-04
cg15553840	ENSG00000050628	PTGER3	-544922	L1	0.002537	0.002563	53.330987	1.19E-04
cg12073709	ENSG00000050628	PTGER3	-618320	L1	0.002537	0.002563	53.330987	1.19E-04
cg09792629	ENSG00000050628	PTGER3	-787440	L1	0.002537	0.002563	53.330987	1.19E-04
cg02101581	ENSG00000160229	ZNF66	-332538	L2	0.002537	0.002563	19.984373	1.34E-04
cg15411441	ENSG00000160229	ZNF66	693467	R1	0.002537	0.002563	19.984373	1.34E-04
cg15703636	ENSG00000124749	COL21A1	0	L1	0.002537	0.002563	68.011823	1.34E-04
cg10839745	ENSG00000125845	BMP2	0	L1	0.002537	0.002563	1391.166667	1.40E-04
cg07186630	ENSG00000125845	BMP2	-213450	L1	0.002537	0.002563	1391.166667	1.40E-04
cg09255796	ENSG00000125845	BMP2	-618903	L1	0.002537	0.002563	1391.166667	1.40E-04
cg24471308	ENSG00000125845	BMP2	797793	L1	0.002537	0.002563	1391.166667	1.40E-04
cg06361775	ENSG00000101134	DOK5	0	L1	0.002168	0.002563	32.098283	1.52E-04
cg14962569	ENSG00000101134	DOK5	25098	L1	0.002168	0.002563	32.098283	1.52E-04
cg25461161	ENSG00000101134	DOK5	75281	L1	0.002168	0.002563	32.098283	1.52E-04
cg23685712	ENSG00000101134	DOK5	302071	L1	0.002168	0.002563	32.098283	1.52E-04
cg18378811	ENSG00000180801	ARSJ	0	L1	0.002537	0.002563	134.857167	1.61E-04
cg06439640	ENSG00000180801	ARSJ	-828326	L1	0.002537	0.002563	134.857167	1.61E-04
cg02576548	ENSG00000187601	MAGEH1	187178	L1	0.002499	0.002563	256.166667	1.77E-04
cg13530507	ENSG00000187601	MAGEH1	644740	L1	0.002499	0.002563	256.166667	1.77E-04
cg11890740	ENSG00000187601	MAGEH1	-778693	L1	0.002499	0.002563	256.166667	1.77E-04
cg25116615	ENSG00000154188	ANGPT1	0	L1	0.002537	0.002716	-173.624917	1.82E-04
cg15706156	ENSG00000242599	CSAG4	89446	L1	0.002386	0.002563	17.482985	1.93E-04
cg19514407	ENSG00000242599	CSAG4	-120733	L3	0.002386	0.002563	17.482985	1.93E-04
cg15373098	ENSG00000242599	CSAG4	-163568	L3	0.002386	0.002563	17.482985	1.93E-04
cg01022618	ENSG00000242599	CSAG4	-207696	L3	0.002386	0.002563	17.482985	1.93E-04
cg05365121	ENSG00000242599	CSAG4	-696860	L4	0.002386	0.002563	17.482985	1.93E-04
cg00207916	ENSG00000242599	CSAG4	-763514	L4	0.002386	0.002563	17.482985	1.93E-04
cg24324483	ENSG00000242599	CSAG4	-973149	L4	0.002386	0.002563	17.482985	1.93E-04
cg14952359	ENSG00000105699	LSR	-32369	L1	0.002537	0.002716	-468.814317	2.07E-04
cg22238209	ENSG00000105699	LSR	-41875	L1	0.002537	0.002716	-468.814317	2.07E-04
cg11840540	ENSG00000105699	LSR	94235	L1	0.002537	0.002716	-468.814317	2.07E-04
cg09966364	ENSG00000105699	LSR	94323	L1	0.002537	0.002716	-468.814317	2.07E-04
cg01639562	ENSG00000105699	LSR	-266008	L1	0.002537	0.002716	-468.814317	2.07E-04
cg09284703	ENSG00000105699	LSR	-448666	L1	0.002537	0.002716	-468.814317	2.07E-04
cg26563932	ENSG00000105699	LSR	475746	L1	0.002537	0.002716	-468.814317	2.07E-04
cg07690098	ENSG00000105699	LSR	513724	L1	0.002537	0.002716	-468.814317	2.07E-04
cg22136961	ENSG00000105699	LSR	-554867	L1	0.002537	0.002716	-468.814317	2.07E-04
cg18934409	ENSG00000105699	LSR	571899	L1	0.002537	0.002716	-468.814317	2.07E-04
cg25537669	ENSG00000105699	LSR	-576452	L1	0.002537	0.002716	-468.814317	2.07E-04
cg22467594	ENSG00000105699	LSR	-598832	L1	0.002537	0.002716	-468.814317	2.07E-04
cg19995014	ENSG00000105699	LSR	-600904	L1	0.002537	0.002716	-468.814317	2.07E-04
cg00621837	ENSG00000163288	GABRB1	0	L1	0.002133	0.002563	60.735900	2.39E-04
cg06259377	ENSG00000163288	GABRB1	0	L1	0.002133	0.002563	60.735900	2.39E-04
cg15294261	ENSG00000163288	GABRB1	0	L1	0.002133	0.002563	60.735900	2.39E-04
cg17680303	ENSG00000163288	GABRB1	0	L1	0.002133	0.002563	60.735900	2.39E-04
cg20111179	ENSG00000163288	GABRB1	0	L1	0.002133	0.002563	60.735900	2.39E-04
cg20544315	ENSG00000163288	GABRB1	0	L1	0.002133	0.002563	60.735900	2.39E-04
cg24949632	ENSG00000163288	GABRB1	0	L1	0.002133	0.002563	60.735900	2.39E-04
cg27184227	ENSG00000163288	GABRB1	0	L1	0.002133	0.002563	60.735900	2.39E-04
cg21472835	ENSG00000163288	GABRB1	120988	L1	0.002133	0.002563	60.735900	2.39E-04
cg25463409	ENSG00000163288	GABRB1	147474	L1	0.002133	0.002563	60.735900	2.39E-04
cg15452017	ENSG00000163288	GABRB1	258426	L1	0.002133	0.002563	60.735900	2.39E-04
cg03095358	ENSG00000163288	GABRB1	461724	R1	0.002133	0.002563	60.735900	2.39E-04
cg05629723	ENSG00000163288	GABRB1	911940	R1	0.002133	0.002563	60.735900	2.39E-04
cg21556182	ENSG00000196711	FAM150A	124097	L1	0.002537	0.002716	-170.803983	2.54E-04
cg07770968	ENSG00000196711	FAM150A	-374354	L1	0.002537	0.002716	-170.803983	2.54E-04
cg21381280	ENSG00000196711	FAM150A	-374367	L1	0.002537	0.002716	-170.803983	2.54E-04
cg11939488	ENSG00000196711	FAM150A	-663941	L1	0.002537	0.002716	-170.803983	2.54E-04
cg19132160	ENSG00000196711	FAM150A	-830881	L1	0.002537	0.002716	-170.803983	2.54E-04
cg06530442	ENSG00000196711	FAM150A	-929384	L1	0.002537	0.002716	-170.803983	2.54E-04
cg16895792	ENSG00000162444	RBP7	345609	L1	0.002537	0.002563	151.572857	2.79E-04
cg25017777	ENSG00000162444	RBP7	758445	L1	0.002537	0.002563	151.572857	2.79E-04
cg04317640	ENSG00000147100	SLC16A2	652	L1	0.002537	0.002563	2424.191500	2.87E-04
cg04860194	ENSG00000147100	SLC16A2	116389	L1	0.002537	0.002563	2424.191500	2.87E-04
cg25624510	ENSG00000170421	KRT8	58007	L1	0.002537	0.002716	-184.394000	2.89E-04
cg06048524	ENSG00000107562	CXCL12	0	L1	0.002349	0.002563	44.222233	3.10E-04
cg17267805	ENSG00000107562	CXCL12	0	L1	0.002349	0.002563	44.222233	3.10E-04
cg23407507	ENSG00000107562	CXCL12	0	L1	0.002349	0.002563	44.222233	3.10E-04
cg26267854	ENSG00000107562	CXCL12	0	L1	0.002349	0.002563	44.222233	3.10E-04
cg26718433	ENSG00000107562	CXCL12	0	L1	0.002349	0.002563	44.222233	3.10E-04
cg26132114	ENSG00000107562	CXCL12	569102	L1	0.002349	0.002563	44.222233	3.10E-04
cg00078221	ENSG00000243056	EIF4EBP3	0	L1	0.002168	0.002563	174.227373	3.29E-04
cg07810961	ENSG00000243056	EIF4EBP3	0	L1	0.002168	0.002563	174.227373	3.29E-04
cg10731022	ENSG00000243056	EIF4EBP3	0	L1	0.002168	0.002563	174.227373	3.29E-04
cg11639849	ENSG00000243056	EIF4EBP3	0	L1	0.002168	0.002563	174.227373	3.29E-04
cg15923025	ENSG00000243056	EIF4EBP3	58	L1	0.002168	0.002563	174.227373	3.29E-04
cg07124173	ENSG00000243056	EIF4EBP3	70	L1	0.002168	0.002563	174.227373	3.29E-04
cg26084484	ENSG00000243056	EIF4EBP3	82	L1	0.002168	0.002563	174.227373	3.29E-04
cg02434007	ENSG00000243056	EIF4EBP3	-8186	L1	0.002168	0.002563	174.227373	3.29E-04
cg09936799	ENSG00000243056	EIF4EBP3	-312333	L1	0.002168	0.002563	174.227373	3.29E-04
cg00275741	ENSG00000243056	EIF4EBP3	-332585	L1	0.002168	0.002563	174.227373	3.29E-04
cg25870097	ENSG00000243056	EIF4EBP3	474712	L1	0.002168	0.002563	174.227373	3.29E-04
cg09574819	ENSG00000243056	EIF4EBP3	-490931	L2	0.002168	0.002563	174.227373	3.29E-04
cg06048354	ENSG00000243056	EIF4EBP3	-572648	L2	0.002168	0.002563	174.227373	3.29E-04
cg23247945	ENSG00000243056	EIF4EBP3	-601246	L2	0.002168	0.002563	174.227373	3.29E-04
cg24897141	ENSG00000243056	EIF4EBP3	644050	L1	0.002168	0.002563	174.227373	3.29E-04
cg16316394	ENSG00000243056	EIF4EBP3	-876677	L2	0.002168	0.002563	174.227373	3.29E-04
cg05197036	ENSG00000243056	EIF4EBP3	-894873	L2	0.002168	0.002563	174.227373	3.29E-04
cg23193870	ENSG00000111674	ENO2	-22795	L1	0.002537	0.002716	-61.769450	3.67E-04
cg19287103	ENSG00000111674	ENO2	-22810	L1	0.002537	0.002716	-61.769450	3.67E-04
cg12690127	ENSG00000111674	ENO2	-22821	L1	0.002537	0.002716	-61.769450	3.67E-04
cg04830812	ENSG00000111674	ENO2	-41862	L1	0.002537	0.002716	-61.769450	3.67E-04
cg12050009	ENSG00000111674	ENO2	251236	L1	0.002537	0.002716	-61.769450	3.67E-04
cg14285764	ENSG00000111674	ENO2	-424126	L1	0.002537	0.002716	-61.769450	3.67E-04
cg03761750	ENSG00000111674	ENO2	838552	L1	0.002537	0.002716	-61.769450	3.67E-04
cg12117942	ENSG00000163584	RPL22L1	1609	L1	0.002537	0.002716	-2117.935000	3.70E-04
cg11086773	ENSG00000163584	RPL22L1	208160	L1	0.002537	0.002716	-2117.935000	3.70E-04
cg17063533	ENSG00000135926	TMBIM1	-274702	L1	0.002537	0.002563	137.949050	3.71E-04
cg15138883	ENSG00000135926	TMBIM1	-691825	L1	0.002537	0.002563	137.949050	3.71E-04
cg22245446	ENSG00000135926	TMBIM1	822462	L1	0.002537	0.002563	137.949050	3.71E-04
cg03539501	ENSG00000135926	TMBIM1	911379	L1	0.002537	0.002563	137.949050	3.71E-04
cg21274274	ENSG00000155966	AFF2	588009	L1	0.002537	0.002563	102.907837	3.94E-04
cg17219209	ENSG00000155966	AFF2	-927646	L1	0.002537	0.002563	102.907837	3.94E-04
cg12653796	ENSG00000204745	AC083899.3	335791	L1	0.002537	0.002716	-69.958167	4.05E-04
cg09725939	ENSG00000124249	KCNK15	89865	L1	0.002461	0.002563	20.666667	4.24E-04
cg16837441	ENSG00000124249	KCNK15	-555546	L1	0.002461	0.002563	20.666667	4.24E-04
cg07534843	ENSG00000124249	KCNK15	-555607	L1	0.002461	0.002563	20.666667	4.24E-04
cg27227742	ENSG00000124249	KCNK15	-555615	L1	0.002461	0.002563	20.666667	4.24E-04
cg14192461	ENSG00000124249	KCNK15	-788453	L2	0.002461	0.002563	20.666667	4.24E-04
cg12929567	ENSG00000219435	TEX40	8267	L1	0.002499	0.002563	21.388507	4.45E-04
cg10589249	ENSG00000219435	TEX40	8382	L1	0.002499	0.002563	21.388507	4.45E-04
cg10028227	ENSG00000219435	TEX40	8554	L1	0.002499	0.002563	21.388507	4.45E-04
cg00794283	ENSG00000219435	TEX40	-285674	L1	0.002499	0.002563	21.388507	4.45E-04
cg09182533	ENSG00000219435	TEX40	292790	L1	0.002499	0.002563	21.388507	4.45E-04
cg04643969	ENSG00000219435	TEX40	314651	L1	0.002499	0.002563	21.388507	4.45E-04
cg10321156	ENSG00000219435	TEX40	380638	L1	0.002499	0.002563	21.388507	4.45E-04
cg05485853	ENSG00000219435	TEX40	-540604	L1	0.002499	0.002563	21.388507	4.45E-04
cg05817709	ENSG00000219435	TEX40	763763	L1	0.002499	0.002563	21.388507	4.45E-04
cg13853761	ENSG00000219435	TEX40	-790989	L1	0.002499	0.002563	21.388507	4.45E-04
cg18771570	ENSG00000177519	RPRM	190082	L1	0.002499	0.002716	-98.500000	4.53E-04
cg27541078	ENSG00000154274	C4orf19	209844	L1	0.002537	0.002563	39.826730	4.73E-04
cg27399031	ENSG00000154274	C4orf19	231483	L1	0.002537	0.002563	39.826730	4.73E-04
cg17618556	ENSG00000154274	C4orf19	435543	L1	0.002537	0.002563	39.826730	4.73E-04
cg15251562	ENSG00000154274	C4orf19	869854	L1	0.002537	0.002563	39.826730	4.73E-04
cg24193855	ENSG00000178498	DTX3	-22561	L1	0.002537	0.002716	-67.937133	4.76E-04
cg01438091	ENSG00000178498	DTX3	-156782	L1	0.002537	0.002716	-67.937133	4.76E-04
cg06883848	ENSG00000178498	DTX3	-156833	L1	0.002537	0.002716	-67.937133	4.76E-04
cg04905829	ENSG00000178498	DTX3	-157323	L1	0.002537	0.002716	-67.937133	4.76E-04
cg16944092	ENSG00000178498	DTX3	363848	L1	0.002537	0.002716	-67.937133	4.76E-04
cg06411901	ENSG00000178498	DTX3	363854	L1	0.002537	0.002716	-67.937133	4.76E-04
cg02590060	ENSG00000174332	GLIS1	286520	L1	0.002499	0.002563	38.000000	5.24E-04
cg20793071	ENSG00000174332	GLIS1	-320572	L1	0.002499	0.002563	38.000000	5.24E-04
cg20055417	ENSG00000174332	GLIS1	579064	L1	0.002499	0.002563	38.000000	5.24E-04
cg23303311	ENSG00000167232	ZNF91	300908	L1	0.002537	0.002563	424.886917	5.64E-04
cg05663891	ENSG00000197134	ZNF257	1443	L1	0.002537	0.002563	198.934678	5.95E-04
cg08762333	ENSG00000197134	ZNF257	139498	L1	0.002537	0.002563	198.934678	5.95E-04
cg06652587	ENSG00000197134	ZNF257	200263	L1	0.002537	0.002563	198.934678	5.95E-04
cg02101581	ENSG00000197134	ZNF257	910791	R1	0.002537	0.002563	198.934678	5.95E-04
cg23303311	ENSG00000197134	ZNF257	-912600	L3	0.002537	0.002563	198.934678	5.95E-04
cg00254064	ENSG00000183580	FBXL7	0	L1	0.002499	0.002563	299.656762	6.09E-04
cg02390954	ENSG00000183580	FBXL7	0	L1	0.002499	0.002563	299.656762	6.09E-04
cg02704181	ENSG00000183580	FBXL7	0	L1	0.002499	0.002563	299.656762	6.09E-04
cg05023415	ENSG00000183580	FBXL7	0	L1	0.002499	0.002563	299.656762	6.09E-04
cg07856071	ENSG00000183580	FBXL7	0	L1	0.002499	0.002563	299.656762	6.09E-04
cg10729001	ENSG00000183580	FBXL7	0	L1	0.002499	0.002563	299.656762	6.09E-04
cg11032415	ENSG00000183580	FBXL7	0	L1	0.002499	0.002563	299.656762	6.09E-04
cg11043073	ENSG00000183580	FBXL7	0	L1	0.002499	0.002563	299.656762	6.09E-04
cg11232953	ENSG00000183580	FBXL7	0	L1	0.002499	0.002563	299.656762	6.09E-04
cg11339964	ENSG00000183580	FBXL7	0	L1	0.002499	0.002563	299.656762	6.09E-04
cg12478554	ENSG00000183580	FBXL7	0	L1	0.002499	0.002563	299.656762	6.09E-04
cg16210328	ENSG00000183580	FBXL7	0	L1	0.002499	0.002563	299.656762	6.09E-04
cg16641358	ENSG00000183580	FBXL7	0	L1	0.002499	0.002563	299.656762	6.09E-04
cg18202928	ENSG00000183580	FBXL7	0	L1	0.002499	0.002563	299.656762	6.09E-04
cg18620300	ENSG00000183580	FBXL7	0	L1	0.002499	0.002563	299.656762	6.09E-04
cg20328399	ENSG00000183580	FBXL7	0	L1	0.002499	0.002563	299.656762	6.09E-04
cg21306464	ENSG00000183580	FBXL7	0	L1	0.002499	0.002563	299.656762	6.09E-04
cg21477068	ENSG00000183580	FBXL7	0	L1	0.002499	0.002563	299.656762	6.09E-04
cg22094823	ENSG00000183580	FBXL7	0	L1	0.002499	0.002563	299.656762	6.09E-04
cg23041295	ENSG00000183580	FBXL7	0	L1	0.002499	0.002563	299.656762	6.09E-04
cg24640610	ENSG00000183580	FBXL7	0	L1	0.002499	0.002563	299.656762	6.09E-04
cg26233084	ENSG00000183580	FBXL7	0	L1	0.002499	0.002563	299.656762	6.09E-04
cg10948524	ENSG00000183580	FBXL7	-54731	L1	0.002499	0.002563	299.656762	6.09E-04
cg00723919	ENSG00000183580	FBXL7	-94675	L1	0.002499	0.002563	299.656762	6.09E-04
cg11973206	ENSG00000183580	FBXL7	721386	L1	0.002499	0.002563	299.656762	6.09E-04
cg22785136	ENSG00000185002	RFX6	-356323	L1	0.002499	0.002716	-30.216150	7.37E-04
cg08972882	ENSG00000185002	RFX6	-559614	L1	0.002499	0.002716	-30.216150	7.37E-04
cg17080825	ENSG00000197721	CR1L	-173033	L1	0.002499	0.002716	-15.471422	7.86E-04
cg07563180	ENSG00000197721	CR1L	-541030	L1	0.002499	0.002716	-15.471422	7.86E-04
cg26336350	ENSG00000197721	CR1L	614951	L1	0.002499	0.002716	-15.471422	7.86E-04
cg03142841	ENSG00000174482	LINGO2	0	L1	0.002168	0.002563	82.976967	7.88E-04
cg06916852	ENSG00000174482	LINGO2	2286	L1	0.002168	0.002563	82.976967	7.88E-04
cg04566296	ENSG00000174482	LINGO2	3569	L1	0.002168	0.002563	82.976967	7.88E-04
cg05117544	ENSG00000174482	LINGO2	-281823	L1	0.002168	0.002563	82.976967	7.88E-04
cg03011514	ENSG00000174482	LINGO2	-408810	L1	0.002168	0.002563	82.976967	7.88E-04
cg08154622	ENSG00000174482	LINGO2	-548423	L1	0.002168	0.002563	82.976967	7.88E-04
cg07997987	ENSG00000158089	GALNT14	0	L1	0.002537	0.002563	253.034617	8.00E-04
cg09599529	ENSG00000158089	GALNT14	-22241	L1	0.002537	0.002563	253.034617	8.00E-04
cg15652532	ENSG00000158089	GALNT14	463572	L1	0.002537	0.002563	253.034617	8.00E-04
cg10326673	ENSG00000158089	GALNT14	463574	L1	0.002537	0.002563	253.034617	8.00E-04
cg04683740	ENSG00000158089	GALNT14	671205	L1	0.002537	0.002563	253.034617	8.00E-04
cg06051842	ENSG00000158089	GALNT14	944356	L1	0.002537	0.002563	253.034617	8.00E-04
cg26988406	ENSG00000172817	CYP7B1	7652	L1	0.002537	0.002563	47.659687	8.39E-04
cg05455720	ENSG00000172817	CYP7B1	208615	L1	0.002537	0.002563	47.659687	8.39E-04
cg05474726	ENSG00000172817	CYP7B1	208795	L1	0.002537	0.002563	47.659687	8.39E-04
cg08701420	ENSG00000148798	INA	0	L1	0.002537	0.002716	-687.333333	8.55E-04
cg14620155	ENSG00000148798	INA	-497314	L1	0.002537	0.002716	-687.333333	8.55E-04
cg02658730	ENSG00000188641	DPYD	-123576	L1	0.002537	0.002563	146.501152	8.65E-04
cg03798060	ENSG00000188641	DPYD	-739945	L1	0.002537	0.002563	146.501152	8.65E-04
cg01257933	ENSG00000106536	POU6F2	-606872	L1	0.002537	0.002563	29.496920	9.18E-04
cg22549610	ENSG00000106536	POU6F2	-707448	L1	0.002537	0.002563	29.496920	9.18E-04
