## Supplemental Table 5 for "Mitochondrial DNA copy number reduction via *in vitro TFAM* knockout remodels the nuclear epigenome and transcriptome"

### Sheet: in
GO ID	Ontology	Term	N	DE	P.DE
GO:0031226	CC	intrinsic component of plasma membrane	1701	256	2.61e-09
GO:0005887	CC	integral component of plasma membrane	1617	242	8.45e-09
GO:0045202	CC	synapse	1320	228	5.01e-08
GO:0030424	CC	axon	650	129	5.52e-08
GO:0060078	BP	regulation of postsynaptic membrane potential	137	40	2.4e-07
GO:0097060	CC	synaptic membrane	383	84	2.41e-07
GO:0034702	CC	ion channel complex	281	64	3.17e-07
GO:0043005	CC	neuron projection	1371	227	3.5e-07
GO:0015276	MF	ligand-gated ion channel activity	143	39	5.09e-07
GO:0022834	MF	ligand-gated channel activity	143	39	5.09e-07
GO:0007268	BP	chemical synaptic transmission	710	130	6.01e-07
GO:0098916	BP	anterograde trans-synaptic signaling	710	130	6.01e-07
GO:0099537	BP	trans-synaptic signaling	718	131	1.24e-06
GO:0099536	BP	synaptic signaling	741	134	1.37e-06
GO:0016917	MF	GABA receptor activity	22	12	1.61e-06
GO:0022836	MF	gated channel activity	338	71	1.84e-06
GO:0022824	MF	transmitter-gated ion channel activity	60	21	2.21e-06
GO:0022835	MF	transmitter-gated channel activity	60	21	2.21e-06
GO:0045211	CC	postsynaptic membrane	276	63	2.7e-06
GO:0098794	CC	postsynapse	630	121	3.5e-06
