## Supplemental Table 6 for "Mitochondrial DNA copy number reduction via *in vitro TFAM* knockout remodels the nuclear epigenome and transcriptome"

### Sheet: in
GO ID	Ontology	Term	N	DE	P.DE
GO:0051093	BP	negative regulation of developmental process	933	33	2.82e-06
GO:0045596	BP	negative regulation of cell differentiation	663	27	2.88e-06
GO:0008503	MF	benzodiazepine receptor activity	11	4	1.54e-05
GO:0016917	MF	GABA receptor activity	22	5	2.1e-05
GO:0007389	BP	pattern specification process	434	20	2.84e-05
GO:0003002	BP	regionalization	329	17	2.85e-05
GO:0001501	BP	skeletal system development	503	22	3.17e-05
GO:0022851	MF	GABA-gated chloride ion channel activity	13	4	4.49e-05
GO:0005237	MF	inhibitory extracellular ligand-gated ion channel activity	15	4	4.77e-05
GO:0003700	MF	DNA-binding transcription factor activity	1381	37	5.29e-05
GO:0007214	BP	gamma-aminobutyric acid signaling pathway	26	5	5.62e-05
GO:0000981	MF	DNA-binding transcription factor activity, RNA polymerase II-specific	1334	36	6.19e-05
GO:0062023	CC	collagen-containing extracellular matrix	422	18	6.7e-05
GO:0032502	BP	developmental process	6231	124	6.73e-05
GO:0007275	BP	multicellular organism development	5085	107	7.77e-05
GO:0099529	MF	neurotransmitter receptor activity involved in regulation of postsynaptic membrane potential	47	6	8.37e-05
GO:0009952	BP	anterior/posterior pattern specification	199	12	9.25e-05
GO:0048731	BP	system development	4733	101	9.75e-05
GO:0045944	BP	positive regulation of transcription by RNA polymerase II	1154	35	0.000116851
GO:0048598	BP	embryonic morphogenesis	588	23	0.000133257
