## Supplemental Table 7 for "Mitochondrial DNA copy number reduction via *in vitro TFAM* knockout remodels the nuclear epigenome and transcriptome"

### Sheet: supplementary_table_7
GO ID	Ontology	Term	N	DE	P.DE
GO:0005887	CC	integral component of plasma membrane	823	32	2.9e-08
GO:0031226	CC	intrinsic component of plasma membrane	876	33	3.63e-08
GO:0022851	MF	GABA-gated chloride ion channel activity	6	4	4.32e-07
GO:0031224	CC	intrinsic component of membrane	3069	69	9.53e-07
GO:0071944	CC	cell periphery	3392	74	9.59e-07
GO:1902711	CC	GABA-A receptor complex	8	4	1.97e-06
GO:0004890	MF	GABA-A receptor activity	8	4	1.97e-06
GO:0099095	MF	ligand-gated anion channel activity	8	4	1.97e-06
GO:0016021	CC	integral component of membrane	2982	66	3.45e-06
GO:1902710	CC	GABA receptor complex	9	4	3.52e-06
GO:0030312	CC	external encapsulating structure	291	15	7.24e-06
GO:0031012	CC	extracellular matrix	291	15	7.24e-06
GO:0016917	MF	GABA receptor activity	11	4	9.02e-06
GO:0005886	CC	plasma membrane	3135	67	9.69e-06
GO:0030198	BP	extracellular matrix organization	194	12	1.01e-05
GO:0043062	BP	extracellular structure organization	195	12	1.06e-05
GO:0045229	BP	external encapsulating structure organization	195	12	1.06e-05
GO:0022824	MF	transmitter-gated ion channel activity	25	5	1.63e-05
GO:0022835	MF	transmitter-gated channel activity	25	5	1.63e-05
GO:0030545	MF	signaling receptor regulator activity	205	12	1.76e-05
