## Supplemental Table 8 for "Mitochondrial DNA copy number reduction via *in vitro TFAM* knockout remodels the nuclear epigenome and transcriptome"

### Sheet: in
KEGG ID	Description	N	DE	P.DE
path:hsa05033	Nicotine addiction	40	17	1.7e-06
path:hsa05032	Morphine addiction	91	27	8.71e-05
path:hsa04727	GABAergic synapse	89	25	0.000185336
path:hsa04080	Neuroactive ligand-receptor interaction	355	53	0.000464171
path:hsa04723	Retrograde endocannabinoid signaling	141	30	0.00102307
path:hsa05146	Amoebiasis	100	22	0.00245456
path:hsa04742	Taste transduction	85	16	0.00586478
path:hsa04724	Glutamatergic synapse	114	26	0.00759685
path:hsa05168	Herpes simplex virus 1 infection	483	55	0.011312
path:hsa04713	Circadian entrainment	97	22	0.0128359
