## Supplemental Table 9 for "Mitochondrial DNA copy number reduction via *in vitro TFAM* knockout remodels the nuclear epigenome and transcriptome"

### Sheet: in
KEGG ID	Description	N	DE	P.DE
path:hsa04727	GABAergic synapse	89	8	0.00019129
path:hsa04742	Taste transduction	85	5	0.0042335
path:hsa05033	Nicotine addiction	40	4	0.00467035
path:hsa04080	Neuroactive ligand-receptor interaction	355	11	0.00489291
path:hsa05032	Morphine addiction	91	6	0.006941
path:hsa04723	Retrograde endocannabinoid signaling	141	7	0.00713537
path:hsa04060	Cytokine-cytokine receptor interaction	282	8	0.00944708
path:hsa04974	Protein digestion and absorption	101	5	0.0219039
path:hsa05203	Viral carcinogenesis	193	7	0.0254807
path:hsa00604	Glycosphingolipid biosynthesis - ganglio series	15	2	0.0330299
