## Supplemental Table 10 for "Mitochondrial DNA copy number reduction via *in vitro TFAM* knockout remodels the nuclear epigenome and transcriptome"

### Sheet: in
KEGG ID	Pathway	N	DE	P.DE
path:hsa05033	Nicotine addiction	16	5	1.47e-06
path:hsa04080	Neuroactive ligand-receptor interaction	122	10	4.8e-06
path:hsa04974	Protein digestion and absorption	50	5	0.000496676
path:hsa00910	Nitrogen metabolism	9	2	0.00587222
path:hsa04727	GABAergic synapse	62	4	0.00903902
path:hsa04614	Renin-angiotensin system	12	2	0.0104894
path:hsa05032	Morphine addiction	67	4	0.0118065
path:hsa04723	Retrograde endocannabinoid signaling	114	5	0.0175493
path:hsa04964	Proximal tubule bicarbonate reclamation	17	2	0.0207016
path:hsa05168	Herpes simplex virus 1 infection	388	10	0.0332617
