## Supplemental Table 11 for "Mitochondrial DNA copy number reduction via *in vitro TFAM* knockout remodels the nuclear epigenome and transcriptome"

### Sheet: in
GO ID	Ontology	Term	N	DE	P.DE
GO:0042391	BP	regulation of membrane potential	424	66	1.3e-07
GO:0060078	BP	regulation of postsynaptic membrane potential	131	31	2.64e-07
GO:0005267	MF	potassium channel activity	118	28	7.76e-07
GO:0034702	CC	ion channel complex	291	50	8.54e-07
GO:0045211	CC	postsynaptic membrane	270	48	1.41e-06
GO:0034705	CC	potassium channel complex	88	23	2.82e-06
GO:0099529	MF	neurotransmitter receptor activity involved in regulation of postsynaptic membrane potential	49	15	3.34e-06
GO:0008076	CC	voltage-gated potassium channel complex	78	21	4.14e-06
GO:0005249	MF	voltage-gated potassium channel activity	88	22	5.72e-06
GO:0015276	MF	ligand-gated ion channel activity	144	29	6.45e-06
GO:0022834	MF	ligand-gated channel activity	144	29	6.45e-06
GO:0001976	BP	nervous system process involved in regulation of systemic arterial blood pressure	14	8	7.26e-06
GO:0022836	MF	gated channel activity	336	52	1.31e-05
GO:0097060	CC	synaptic membrane	372	57	1.4e-05
GO:0015079	MF	potassium ion transmembrane transporter activity	151	29	2.54e-05
GO:1990351	CC	transporter complex	385	54	2.71e-05
GO:0099699	CC	integral component of synaptic membrane	149	29	3.06e-05
GO:0098982	CC	GABA-ergic synapse	70	18	3.18e-05
GO:0099055	CC	integral component of postsynaptic membrane	118	25	3.44e-05
GO:1904315	MF	transmitter-gated ion channel activity involved in regulation of postsynaptic membrane potential	46	13	3.68e-05
