## Supplemental Table 12 for "Mitochondrial DNA copy number reduction via *in vitro TFAM* knockout remodels the nuclear epigenome and transcriptome"

### Sheet: in
Gene.Set.Name	P.DE_Meth	P.DE_RNA	Rank.t.test.pval	Num.genes.in.set	Beta	Confint.Upper	Confint.Lower	Fisher
HNF4ALPHA_Q6	0.00638567	1.52e-09	0.190285	17	-0.551989	-0.927544	-0.176434	2.56e-10
UBN1_TARGET_GENES	0.0312777	1.27e-07	0.0666889	59	-0.367594	-0.701114	-0.0340732	8.06e-08
GGATTA_PITX2_Q2	0.00165442	0.0035312	0.0726306	41	-0.494473	-0.792343	-0.196603	7.62e-05
PAX2_02	0.00828149	0.00257491	0.177991	30	-0.46003	-0.793137	-0.126923	0.000250679
ZNF274_TARGET_GENES	0.0370411	0.00175387	0.0497115	44	-0.41434	-0.8027	-0.0259803	0.000691339
NFE2L1_TARGET_GENES	0.00522393	0.0160355	0.00648193	57	-0.482471	-0.815675	-0.149268	0.000870141
FOXO4_01	0.00553912	0.0419618	0.100112	18	-0.591802	-0.98732	-0.196285	0.00217717
HMG20B_TARGET_GENES	0.047204	0.0111686	0.0860232	91	-0.284947	-0.566312	-0.00358228	0.0045065
CHX10_01	0.0233995	0.0242899	0.0680147	33	-0.475011	-0.881766	-0.0682555	0.00481567
CACCCBINDINGFACTOR_Q6	0.0478208	0.0145774	0.0290387	26	0.910837	0.00943385	1.81224	0.00576404
E2F2_TARGET_GENES	0.0308574	0.0348046	0.0391847	46	-0.415755	-0.791601	-0.0399081	0.00841611
