## Supplemental Table 13 for "Mitochondrial DNA copy number reduction via *in vitro TFAM* knockout remodels the nuclear epigenome and transcriptome"

### Sheet: A) Methylation sites
Gene.Set.Name	T.test.pval	Rank.t.test.pval	Num.genes.in.set	Beta	Confint.Upper	Confint.Lower
Mitochondrial central dogma	0.00138152	0.0161329	7	-0.963175	-1.39983	-0.526524
mtRNA metabolism	0.00275544	0.0197669	3	-1.15921	-1.52406	-0.794356
Small molecule transport	0.00580404	0.0287051	5	-1.25319	-1.91435	-0.592022
Calcium homeostasis	0.0156493	0.0636451	3	-1.22318	-1.92252	-0.523835
Calcium cycle	0.0156493	0.0636451	3	-1.22318	-1.92252	-0.523835
SLC25A family	0.0907611	0.178779	3	-1.23878	-2.95661	0.479054
Translation	0.198736	0.513896	3	-0.629239	-2.0389	0.780427
OXPHOS	0.314819	0.392026	4	1.5732	-2.58126	5.72766
Complex IV	0.314819	0.392026	4	1.5732	-2.58126	5.72766
OXPHOS subunits	0.383502	0.560922	3	1.95566	-5.63805	9.54937
CIV subunits	0.383502	0.560922	3	1.95566	-5.63805	9.54937
Amino acid metabolism	0.524591	0.664823	3	-0.533882	-3.52513	2.45736
Metals and cofactors	0.625008	0.787172	7	-0.242421	-1.39132	0.906476
Signaling	0.633784	0.543075	4	-0.42589	-2.98505	2.13327
Lipid metabolism	0.770606	0.972251	3	0.559992	-6.66254	7.78252
Heme-containing proteins	0.795714	0.641335	3	0.224532	-3.0344	3.48347
Vitamin D metabolism	0.795714	0.641335	3	0.224532	-3.0344	3.48347
Vitamin metabolism	0.799922	0.965614	6	-0.138724	-1.46908	1.19163
Mitochondrial dynamics and surveillance	0.890045	0.963111	3	0.194864	-5.15535	5.54508
Apoptosis	0.890045	0.963111	3	0.194864	-5.15535	5.54508
Metabolism	0.997777	0.578541	17	-0.00128474	-0.962534	0.959965

### Sheet: B) RNA
Gene.Set.Name	T.test.pval	Rank.t.test.pval	Num.genes.in.set	Beta	Confint.Upper	Confint.Lower
Metabolism	0.0511183	0.20017	3	-0.966613	-1.94231	0.00908467
