## Supplemental Table 14 for "Mitochondrial DNA copy number reduction via *in vitro TFAM* knockout remodels the nuclear epigenome and transcriptome"

Entrez_GeneID	Symbol	Description
5106	PCK2	phosphoenolpyruvate carboxykinase 2, mitochondrial
215	ABCD1	ATP binding cassette subfamily D member 1
1757	SARDH	sarcosine dehydrogenase
113675	SDSL	serine dehydratase like
225	ABCD2	ATP binding cassette subfamily D member 2
