## Supplemental Table 16 for "Mitochondrial DNA copy number reduction via *in vitro TFAM* knockout remodels the nuclear epigenome and transcriptome"

Functional Region	OR	FDR
Weak Repressed PolyComb	2.4037	3.11E-72
Heterochromatin	2.1993	4.81E-71
Repressed PolyComb	2.0030	2.64E-61
Quiescent/Low	2.1881	4.83E-41
Flanking Bivalent TSS/Enhancer	1.7782	2.71E-40
Bivalent Enhancer	1.7335	2.82E-39
Enhancers	1.4508	1.31E-15
Intergenic	1.3963	5.51E-10
5' UTR	0.4156	9.07E-05
ZNF Genes & Repeats	1.2412	2.36E-04
Bivalent/Poised TSS	1.1492	8.07E-04
Exon	0.7821	1.96E-02
CpG Shelves	0.8191	3.47E-02
3' UTR	0.7729	4.75E-02
Active TSS	1.0797	5.03E-02
Intron	0.9373	2.43E-01
Open Sea	1.0579	3.90E-01
CpG Shores	1.0466	4.60E-01
CpG Islands	0.9723	5.37E-01
Promoter	0.9717	5.90E-01
Weak Transcription	0.9849	8.68E-01
Downstream	0.9927	1.00E+00
Flanking Active TSS	0.9359	1.00E+00
Strong Transcription	0.6818	1.00E+00
Transcription at Gene 5' and 3'	0.5955	1.00E+00
Genic Enhancers	0.5690	1.00E+00
